# Functional constraints of *wtf* killer meiotic drivers

**DOI:** 10.1101/2024.08.27.609905

**Authors:** Ananya Nidamangala Srinivasa, Samuel Campbell, Shriram Venkatesan, Nicole L. Nuckolls, Jeffrey J. Lange, Randal Halfmann, Sarah E. Zanders

## Abstract

Killer meiotic drivers are selfish DNA loci that sabotage the gametes that do not inherit them from a driver+/driver- heterozygote. These drivers often employ toxic proteins that target essential cellular functions to cause the destruction of driver- gametes. Identifying the mechanisms of drivers can expand our understanding of infertility and reveal novel insights about the cellular functions targeted by drivers. In this work, we explore the molecular mechanisms underlying the *wtf* family of killer meiotic drivers found in fission yeasts.

Each *wtf* killer acts using a toxic Wtf^poison^ protein that can be neutralized by a corresponding Wtf^antidote^ protein. The *wtf* genes are rapidly evolving and extremely diverse. Here we found that self-assembly of Wtf^poison^ proteins is broadly conserved and associated with toxicity across the gene family, despite minimal amino acid conservation. In addition, we found the toxicity of Wtf^poison^ assemblies can be modulated by protein tags designed to increase or decrease the extent of the Wtf^poison^ assembly, implicating assembly size in toxicity. We also identified a conserved, critical role for the specific co-assembly of the Wtf^poison^ and Wtf^antidote^ proteins in promoting effective neutralization of Wtf^poison^ toxicity. Finally, we engineered *wtf* alleles that encode toxic Wtf^poison^ proteins that are not effectively neutralized by their corresponding Wtf^antidote^ proteins. The possibility of such self-destructive alleles reveals functional constraints on *wtf* evolution and suggests similar alleles could be cryptic contributors to infertility in fission yeast populations. As rapidly evolving killer meiotic drivers are widespread in eukaryotes, analogous self-killing drive alleles could contribute to sporadic infertility in many lineages.

**Author Summary:** Diploid organisms, such as humans, have two copies of most genes. Only one copy, however, is transmitted through gametes (e.g., sperm and egg) to any given offspring. Alternate copies of the same gene are expected to be equally represented in the gametes, resulting in random transmission to the next generation. However, some genes can "cheat" to be transmitted to more than half of the gametes, often at a cost to the host organism. Killer meiotic drivers are one such class of cheater genes that act by eliminating gametes lacking the driver. In this work, we studied the *wtf* family of killer meiotic drivers found in fission yeasts. Each *wtf* driver encodes a poison and an antidote protein to specifically kill gametes that do not inherit the driver.

Through analyzing a large suite of diverse natural and engineered mutant *wtf* genes, we identified multiple properties—such as poison self-assembly and poison-antidote co-assembly—that can constrain poison toxicity and antidote rescue. These constraints could influence the evolution of *wtf* genes. Additionally, we discovered several incompatible *wtf* poison-antidote pairs, demonstrating expanded potential for self-killing *wtf* alleles. Such alleles could potentially arise spontaneously in populations cause infertility.
