## Supplemental table 1 for "Functional constraints of *wtf* killer meiotic drivers"

### Sheet: Allele overview
	S1 Table: Overview of alleles and their phenotypes in this study
	S. kambucha wtf4
	Allele	Construction	Poison	Antidote	Rescue by matching antidote allele (if poison is toxic)	Rescue of wild type poison by antidote	Rescue of poison by wild type antidote (if toxic)	Rescue of other poison allele by antidote	AmFRET of poison-mEos	Figures
	wtf4+	Wild type	Toxic	Non-toxic	✔️	-	-	wtf4-Δ20poison	Positive	Figs 1-6, S1-S4, S7, S8, S10-S12
	wtf4-rep1Δ	Exon 3 coding sequence repeats in wtf4 deleted	Toxic	Non-toxic	✔️	❌	❌	-	-	Figs 1, S11, S12
	wtf4-rep2Δ	Exon 6 coding sequence repeats in wtf4 deleted	Toxic	Non-toxic	✔️ (but less than WT)	❌	❌	-	-	Figs 1, S11, S12
	wtf4-rep1-2Δ	Exon 3 and 6 coding sequence repeats in wtf4 deleted	Toxic	Non-toxic	✔️	❌	❌	-	-	Figs 1, S11, S12
	wtf4-rep2Δsc	Exon 6 coding sequence repeats in wtf4 scrambled	Toxic	Non-toxic	❌	❌	❌	-	-	Figs 1, 6, S12
	wtf4-rep2ΔA	Exon 6 coding sequence repeats in wtf4 replaced by Alanine	Toxic	Toxic	❌	❌	❌	-	-	Figs 1, 6, S12
	wtf4-poison-ex1-int	Exon 1 inserted between exons 3 and 4 of wtf4poison		Non-toxic	-	❌	-	-	-	Fig 1, S7 Fig
	wtf4-poison-ex1	Exon 1 at the C-terminus of wtf4poison		Non-toxic	-	✔️	-	-	-	Figs 1, S8
	wtf4-TMD1Δ	Predicted transmembrane domain 1 of wtf4 deleted	Non-toxic	ND	-	-	-	-	Positive, but lower than WT	Figs 1, S2, S4
	wtf4-TMD2Δ	Predicted transmembrane domain 2 of wtf4 deleted	Non-toxic	ND	-	-	-	-	-	Figs 1, S2, S4
	wtf4-TMD6Δ	Predicted transmembrane domain 6 of wtf4 deleted	Non-toxic	ND	-	-	-	-	-	Figs 1, S2, S4
	wtf4-ex2Δ	Exon 2 of wtf4 deleted	Non-toxic	ND	-	-	-	-	-	Figs 1, S2, S4
	wtf4-ex3Δ	Exon 3 of wtf4 deleted	Non-toxic	ND	-	-	-	-	Positive, but lower than WT	Figs 1, S2, S4
	wtf4-ex4Δ	Exon 4 of wtf4 deleted	Non-toxic	ND	-	-	-	-	Positive, but lower than WT	Figs 1, S2, S4
	wtf4-ex5Δ	Exon 5 of wtf4 deleted	Toxic (less than WT)	ND	-	-	-	-	Positive, but lower than WT	Figs 1, S2, S4
	wtf4-ex6Δ	Exon 6 of wtf4 deleted	Non-toxic	Non-toxic	-	❌	-	wtf4-Δ20poison	Positive, but lower than WT	Figs 1, S3, S4, S10
	wtf4-consΔ	Exon 3 of wtf4poison conserved region deleted	Non-toxic	ND	-	-	-	-	-	Figs 1, S2, S4
	wtf4-Δ10	10AA coding bases (30bp) before the stop codon deleted at the C-terminus of wtf4	Non-toxic	Non-toxic	-	❌	-	wtf4-Δ20poison	Positive	Figs 1, S3, S4, S10
	wtf4-Δ20	20AA coding bases (60bp) before the stop codon deleted at the C-terminus of wtf4	Toxic (less than WT)	Non-toxic	✔️	✔️ (but less than WT)	✔️	-	Positive	Figs 1, S3, S4, S10 Fig
	NT*-wtf4-poison	N-terminal domain NT*(D40K, K65D) from FlSp fused to the N-terminus of Wtf4poison	Toxic (more than WT)	ND	-	-	❌	-	Positive, but lower than WT	Figs 1, Fig 4, S4 Fig
	MBP-wtf4-poison	E. coli Maltose Binding Protein (MBP) fused to the N-terminus of Wtf4poison	Toxic (more than WT)	ND	-	-	-	-	Positive, but lower than WT	Figs 1, S4, S7
	Exon 1	WT exon 1 from S. kambucha wtf4			-	❌	-	-	Monomer-level	Figs 1, S8
	S. octosporus wtf25
	Allele	Construction	Poison	Antidote	Rescue by matching antidote allele (if poison is toxic)	Rescue of wild type poison by antidote	Rescue of poison by wild type antidote (if toxic)	Rescue of other poison allele by antidote	AmFRET of poison-mEos	Figures
	wtf25+	Wild type	Toxic	Non-toxic	✔️	-	-	wtf25-rep-Skpoison	Positive	Figs 2, 3, S1-S7, S9, S13, S14
	wtf25-repΔ	Exon 4 coding sequence repeats of wtf25 deleted	Toxic	Non-toxic	✔️	❌	❌	-	-	S1, S14 Figs
	wtf25-rep-Sk	Exon 4 coding sequence repeats of wtf25 replaced by Exon 6 coding sequence repeats from S. kambucha wtf4	Toxic	Non-toxic	❌	✔️	✔️	wtf25poison	-	S1, S13 Figs
	wtf25-Δ10	10AA coding bases (30bp) before the stop codon deleted at the C-terminus of wtf25	Toxic	ND	-	-	✔️	-	-	S1, S3, S5 Figs
	NT*-wtf25-poison	N-terminal domain NT*(D40K, K65D) from FlSp fused to the N-terminus of Wtf25poison	Toxic (more than WT)	ND	-	-	✔️(but less than WT)	-	-	S1, S4, S6 Figs
	MBP-wtf25-poison	E. coli Maltose Binding Protein (MBP) fused to the N-terminus of Wtf25poison	Toxic	ND	-	-	-	-	Positive, but lower than WT	S1, S4, S7 Figs
	S. octosporus wtf61
	Allele	Construction	Poison	Antidote	Rescue by matching antidote allele (if poison is toxic)	Rescue of wild type poison by antidote	Rescue of poison by wild type antidote (if toxic)	Rescue of other poison allele by antidote	AmFRET of poison-mEos	Figures
	wtf61+	Wild type	Toxic	Non-toxic	✔️	-	-	-	Positive	Figs 2, 3, 5, S1, S4
	S. cryophilus wtf1
	Allele	Construction	Poison	Antidote	Rescue by matching antidote allele (if poison is toxic)	Rescue of wild type poison by antidote	Rescue of poison by wild type antidote (if toxic)	Rescue of other poison allele by antidote	AmFRET of poison-mEos	Figures
	wtf1+	Wild type	Toxic	Non-toxic	✔️	-	-	-	Positive	Figs 2, 3, S1, S3-S5, S9
	wtf1-Δ10	10AA coding bases (30bp) before the stop codon deleted at the C-terminus of wtf1	Toxic	ND	-	-	✔️	-	-	S1, S3, S5 Figs
	S. osmophilus wtf19
	Allele	Construction	Poison	Antidote	Rescue by matching antidote allele (if poison is toxic)	Rescue of wild type poison by antidote	Rescue of poison by wild type antidote (if toxic)	Rescue of other poison allele by antidote	AmFRET of poison-mEos	Figures
	wtf19+	Wild type	Non-toxic	ND	-	-	-	-	-	Figs 2, S1, S4
	S. osmophilus wtf41
	Allele	Construction	Poison	Antidote	Rescue by matching antidote allele (if poison is toxic)	Rescue of wild type poison by antidote	Rescue of poison by wild type antidote (if toxic)	Rescue of other poison allele by antidote	AmFRET of poison-mEos	Figures
	wtf41+	Wild type	Toxic	Non-toxic	✔️ (but less than WT wtf4+)	-	-	-	-	Figs 2, 3, S1, S3-S5
	wtf41-Δ10	10AA coding bases (30bp) before the stop codon deleted at the C-terminus of wtf41	Toxic	ND	-	`	✔️ (better than WT Wtf41-poison rescue	-	-	S1, S3, S5 Figs
	ND: Not done
	"-": Not tested
