## Supplemental table 2 for "Functional constraints of *wtf* killer meiotic drivers"

### Sheet: Sheet1
	S2 Table: Overview of features across wtf driver proteins
	wtf Driver gene	Shown to drive/encode for functional Wtf proteins	No. of exons	Length (amino acids)	Length and position of predicted Coiled-coil domain (in amino acids)	No. of PY motifs in exon 1	No. of predicted Transmembrane domains	Length of exon 3 coding sequence repeats (in amino acids)	Length of exon 6/4 coding sequence repeats (in amino acids)	References
	S. kambucha wtf4	✔️	6	337	14 (AA 8-21 of antidote)	2	6	22	10	(1,2)
	S. kambucha wtf9	✔️	6	357	14 (AA 8-21 of antidote)	2	6	44	7	(3)
	S. kambucha wtf19	✔️	6	414	NA	2	6	77	14	(3)
	S. kambucha wtf27	❌	6	360	14 (AA 8-21 of antidote)	2	7	14	14	(3)
	S. kambucha wtf29	❌	6	353	14 (AA 8-21 of antidote)	2	6	7	10	(3)
	S. kambucha wtf30	✔️	6	350	14 (AA 8-21 of antidote)	2	4	22	7	(3)
	S. kambucha wtf33	✔️	6	411	14 (AA 8-21 of antidote)	2	6	73	14	(3)
	S. pombe wtf4	✔️	6	366	14 (AA 8-21 of antidote)	2	7	33	28	(1, 4)
	S. pombe wtf13	✔️	6	388	14 (AA 8-21 of antidote)	2	8	55	28	(3)
	S. pombe wtf19	✔️	6	393	14 (AA 8-21 of antidote)	2	8	62	7	(3)
	S. pombe wtf23	❌	6	368	14 (AA 8-21 of antidote)	2	7	29	14	(3)
	CBS5557 cw9	✔️	6	377	14 (AA 8-21 of antidote)	2	6	40	7	(5)
	CBS5557 cw27	✔️	6	375	14 (AA 8-21 of antidote)	2	7	29	14	(5)
	CBS5557 wtf23	❌	6	253	NA	2	2	NA	NA	(3)
	FY29033 wtf18	✔️	6	410	14 (AA 8-21 of antidote)	2	8	77	28	(3)
	FY29033 wtf35	✔️	5	280	14 (AA 8-21 of antidote)	2	4	4	NA	(3)
	FY29033 wtf36	✔️	6	415	14 (AA 8-21 of antidote)	2	7	62	24	(3)
	S. octosporus wtf25	✔️	5	256	NA	1	4	NA	10	(6)
	S. octosporus wtf62	❌	5	267	NA	1	4	NA	25	(6)
	S. octosporus wtf68	✔️	5	286	NA	1	4	NA	39	(6)
	S.octosporus wtf33	✔️	5	280	NA	1	4	NA	14	(6)
	S. octosporus wtf60	❌	5	249	NA	1	4	NA	7	(6)
	S. octosporus wtf46	❌	5	253	NA	1	4	NA	14	(6)
	S. octosporus wtf21	❌	5	244	NA	1	4	NA	7	(6)
	S. osmophilus wtf41	✔️	5	269	NA	1	4	NA	14	(6)
	S. osmophilus wtf19	❌	5	271	NA	1	4	NA	14	(6)
	S. cryophilus wtf1	✔️	5	229	NA	1	4	NA	NA	(6)
	References
	1. Nuckolls, N. L., Núñez, M. A. B., Eickbush, M. T., Young, J. M., Lange, J. J., Yu, J. S., Smith, G. R., Jaspersen, S. L., Malik, H. S., & Zanders, S. E. (2017). wtf genes are prolific dual poison-antidote meiotic drivers. ELife, 6. https://doi.org/10.7554/ELIFE.26033
	2. Nuckolls, N. L., Nidamangala Srinivasa, A., Mok, A. C., Helston, R. M., Núñez, M. A. B., Lange, J. J., Gallagher, T. J., Seidel, C. W., & Zanders, S. E. (2022). S. pombe wtf drivers use dual transcriptional regulation and selective protein exclusion from spores to cause meiotic drive. PLoS Genetics, 18(12). https://doi.org/10.1371/JOURNAL.PGEN.1009847
	3. Bravo Nuñez, M. A., Sabbarini, I. M., Eickbush, M. T., Liang, Y., Lange, J. J., Kent, A. M., & Zanders, S. E. (2020). Dramatically diverse Schizosaccharomyces pombe wtf meiotic drivers all display high gamete-killing efficiency. PLoS Genetics, 16(2). https://doi.org/10.1371/journal.pgen.1008350
	4. Nuckolls, N. L., Mok, A. C., Lange, J. J., Yi, K., Kandola, T. S., Hunn, A. M., McCroskey, S., Snyder, J. L., Núñez, M. A. B., McClain, M., McKinney, S. A., Wood, C., Halfmann, R., & Zanders, S. E. (2020). The wtf4 meiotic driver utilizes controlled protein aggregation to generate selective cell death. ELife, 9, 1–35. https://doi.org/10.7554/eLife.55694
	5. Hu, W., Jiang, Z.-D., Suo, F., Zheng, J.-X., He, W.-Z., & Du, L.-L. (2017). A large gene family in fission yeast encodes spore killers that subvert Mendel’s law. https://doi.org/10.7554/eLife.26057.001
	6. De Carvalho, M., Jia, G. S., Nidamangala Srinivasa, A., Billmyre, R. B., Xu, Y. H., Lange, J. J., Sabbarini, I. M., Du, L. L., & Zanders, S. E. (2022). The wtf meiotic driver gene family has unexpectedly persisted for over 100 million years. ELife, 11. https://doi.org/10.7554/eLife.81149
