## Supplemental table 3 for "Functional constraints of *wtf* killer meiotic drivers"

### Sheet: Sheet1
S3 Table: Overview of Predicted Trans-membrane domains across diverse Wtf antidote proteins
S. kambucha wtf4
Length:	337
Number of predicted TMHs:	6
Exp number of Aas in TMHs:	130.911
Exp number, first 60 Aas:	0				#VALUE!
Total prob of N-in:	0.96178			Length of TMD
TMHMM2.0	inside	1	82
TMHMM2.0	TMhelix	83	105	22
TMHMM2.0	outside	106	119
TMHMM2.0	TMhelix	120	139	19
TMHMM2.0	inside	140	151
TMHMM2.0	TMhelix	152	171	19
TMHMM2.0	outside	172	174
TMHMM2.0	TMhelix	175	192	17
TMHMM2.0	inside	193	203
TMHMM2.0	TMhelix	204	226	22
TMHMM2.0	outside	227	235
TMHMM2.0	TMhelix	236	258	22
TMHMM2.0	inside	259	337
CBS5557 cw9
Length	377
Number of predicted TMHs	6
Exp number of AAs in TMHs	132.373
Exp number, first 60 AAs	0
Total prob of N-in	0.96399			Length of TMD	#VALUE!
TMHMM2.0	inside	1	104
TMHMM2.0	TMhelix	105	127	22
TMHMM2.0	outside	128	141
TMHMM2.0	TMhelix	142	163	21
TMHMM2.0	inside	164	174
TMHMM2.0	TMhelix	175	197	22
TMHMM2.0	outside	198	216
TMHMM2.0	TMhelix	217	234	17
TMHMM2.0	inside	235	245
TMHMM2.0	TMhelix	246	268	22
TMHMM2.0	outside	269	277
TMHMM2.0	TMhelix	278	300	22
TMHMM2.0	inside	301	377
CBS5557 wtf23					#VALUE!
Length	253
Number of predicted TMHs	2
Exp number of AAs in TMHs	72.3851
Exp number, first 60 AAs	0
Total prob of N-in	0.96692			Length of TMD
TMHMM2.0	inside	1	81
TMHMM2.0	TMhelix	82	104	22
TMHMM2.0	outside	105	118
TMHMM2.0	TMhelix	119	141	22
TMHMM2.0	inside	142	253
CBS5557 wtf33/ cw27
Length	375
Number of predicted TMHs	7
Exp number of AAs in TMHs	150.735
Exp number, first 60 AAs	0
Total prob of N-in	0.96157			Length of TMD	#VALUE!
TMHMM2.0	inside	1	107
TMHMM2.0	TMhelix	108	130	22
TMHMM2.0	outside	131	144
TMHMM2.0	TMhelix	145	166	21
TMHMM2.0	inside	167	177
TMHMM2.0	TMhelix	178	200	22
TMHMM2.0	outside	201	209
TMHMM2.0	TMhelix	210	227	17
TMHMM2.0	inside	228	238
TMHMM2.0	TMhelix	239	261	22
TMHMM2.0	outside	262	270
TMHMM2.0	TMhelix	271	293	22
TMHMM2.0	inside	294	335
TMHMM2.0	TMhelix	336	358	22
TMHMM2.0	outside	359	375
FY29033 wtf18
Length	410
Number of predicted TMHs	8
Exp number of AAs in TMHs	171.119
Exp number, first 60 AAs	0
Total prob of N-in	0.87071			Length of TMD	#VALUE!
TMHMM2.0	inside	1	82
TMHMM2.0	TMhelix	83	105	22
TMHMM2.0	outside	106	119
TMHMM2.0	TMhelix	120	142	22
TMHMM2.0	inside	143	198
TMHMM2.0	TMhelix	199	221	22
TMHMM2.0	outside	222	230
TMHMM2.0	TMhelix	231	250	19
TMHMM2.0	inside	251	262
TMHMM2.0	TMhelix	263	285	22
TMHMM2.0	outside	286	289
TMHMM2.0	TMhelix	290	312	22
TMHMM2.0	inside	313	318
TMHMM2.0	TMhelix	319	341	22
TMHMM2.0	outside	342	360
TMHMM2.0	TMhelix	361	383	22
TMHMM2.0	inside	384	410
FY29033 wtf35
Length	280
Number of predicted TMHs	4
Exp number of AAs in TMHs	85.6702
Exp number, first 60 AAs	0				#VALUE!
Total prob of N-in	0.97307			Length of TMD
TMHMM2.0	inside	1	104
TMHMM2.0	TMhelix	105	127	22
TMHMM2.0	outside	128	141
TMHMM2.0	TMhelix	142	163	21
TMHMM2.0	inside	164	182
TMHMM2.0	TMhelix	183	205	22
TMHMM2.0	outside	206	219
TMHMM2.0	TMhelix	220	242	22
TMHMM2.0	inside	243	280
FY29033 wtf36
Length	415
Number of predicted TMHs	7
Exp number of AAs in TMHs	141.152
Exp number, first 60 AAs	0
Total prob of N-in	0.74145			Length of TMD	#VALUE!
TMHMM2.0	outside	1	104
TMHMM2.0	TMhelix	105	127	22
TMHMM2.0	inside	128	139
TMHMM2.0	TMhelix	140	162	22
TMHMM2.0	outside	163	171
TMHMM2.0	TMhelix	172	189	17
TMHMM2.0	inside	190	201
TMHMM2.0	TMhelix	202	224	22
TMHMM2.0	outside	225	238
TMHMM2.0	TMhelix	239	256	17
TMHMM2.0	inside	257	267
TMHMM2.0	TMhelix	268	290	22
TMHMM2.0	outside	291	299
TMHMM2.0	TMhelix	300	322	22
TMHMM2.0	inside	323	415
S. kambucha wtf9
Length	357
Number of predicted TMHs	6
Exp number of AAs in TMHs	128.939
Exp number, first 60 AAs	0				#VALUE!
Total prob of N-in	0.97012			Length of TMD
TMHMM2.0	inside	1	82
TMHMM2.0	TMhelix	83	105	22
TMHMM2.0	outside	106	119
TMHMM2.0	TMhelix	120	142	22
TMHMM2.0	inside	143	154
TMHMM2.0	TMhelix	155	177	22
TMHMM2.0	outside	178	196
TMHMM2.0	TMhelix	197	214	17
TMHMM2.0	inside	215	225
TMHMM2.0	TMhelix	226	248	22
TMHMM2.0	outside	249	257
TMHMM2.0	TMhelix	258	280	22
TMHMM2.0	inside	281	357
S. kambucha wtf19
Length	414
Number of predicted TMHs	6
Exp number of AAs in TMHs	151.706
Exp number, first 60 AAs	0				#VALUE!
Total prob of N-in	0.98575			Length of TMD
TMHMM2.0	inside	1	98
TMHMM2.0	TMhelix	99	121	22
TMHMM2.0	outside	122	135
TMHMM2.0	TMhelix	136	158	22
TMHMM2.0	inside	159	249
TMHMM2.0	TMhelix	250	267	17
TMHMM2.0	outside	268	281
TMHMM2.0	TMhelix	282	304	22
TMHMM2.0	inside	305	308
TMHMM2.0	TMhelix	309	331	22
TMHMM2.0	outside	332	334
TMHMM2.0	TMhelix	335	357	22
TMHMM2.0	inside	358	414
S. kambucha wtf27
Length	360
Number of predicted TMHs	7
Exp number of AAs in TMHs	141.228
Exp number, first 60 AAs	0
Total prob of N-in	0.81701			Length of TMD	#VALUE!
TMHMM2.0	inside	1	107
TMHMM2.0	TMhelix	108	130	22
TMHMM2.0	outside	131	144
TMHMM2.0	TMhelix	145	167	22
TMHMM2.0	inside	168	194
TMHMM2.0	TMhelix	195	214	19
TMHMM2.0	outside	215	223
TMHMM2.0	TMhelix	224	246	22
TMHMM2.0	inside	247	258
TMHMM2.0	TMhelix	259	276	17
TMHMM2.0	outside	277	279
TMHMM2.0	TMhelix	280	302	22
TMHMM2.0	inside	303	321
TMHMM2.0	TMhelix	322	344	22
TMHMM2.0	outside	345	360
S. kambucha wtf29
Length	353
Number of predicted TMHs	6
Exp number of AAs in TMHs	121.708
Exp number, first 60 AAs	0				#VALUE!
Total prob of N-in	0.99042			Length of TMD
TMHMM2.0	inside	1	101
TMHMM2.0	TMhelix	102	124	22
TMHMM2.0	outside	125	138
TMHMM2.0	TMhelix	139	158	19
TMHMM2.0	inside	159	191
TMHMM2.0	TMhelix	192	209	17
TMHMM2.0	outside	210	218
TMHMM2.0	TMhelix	219	240	21
TMHMM2.0	inside	241	251
TMHMM2.0	TMhelix	252	271	19
TMHMM2.0	outside	272	285
TMHMM2.0	TMhelix	286	308	22
TMHMM2.0	inside	309	353
S. kambucha wtf30
Length	350
Number of predicted TMHs	4
Exp number of AAs in TMHs	121.063				#VALUE!
Exp number, first 60 AAs	0
Total prob of N-in	0.97553			Length of TMD
TMHMM2.0	inside	1	96
TMHMM2.0	TMhelix	97	119	22
TMHMM2.0	outside	120	133
TMHMM2.0	TMhelix	134	156	22
TMHMM2.0	inside	157	192
TMHMM2.0	TMhelix	193	210	17
TMHMM2.0	outside	211	219
TMHMM2.0	TMhelix	220	242	22
TMHMM2.0	inside	243	350
S. kambucha wtf33
Length	411
Number of predicted TMHs	6
Exp number of AAs in TMHs	141.835
Exp number, first 60 AAs	0
Total prob of N-in	0.99112			Length of TMD	#VALUE!
TMHMM2.0	inside	1	104
TMHMM2.0	TMhelix	105	124	19
TMHMM2.0	outside	125	138
TMHMM2.0	TMhelix	139	158	19
TMHMM2.0	inside	159	246
TMHMM2.0	TMhelix	247	264	17
TMHMM2.0	outside	265	278
TMHMM2.0	TMhelix	279	301	22
TMHMM2.0	inside	302	309
TMHMM2.0	TMhelix	310	329	19
TMHMM2.0	outside	330	338
TMHMM2.0	TMhelix	339	356	17
TMHMM2.0	inside	357	411
S. pombe wtf4
Length	366
Number of predicted TMHs	7
Exp number of AAs in TMHs	161.02
Exp number, first 60 AAs	0
Total prob of N-in	0.99189			Length of TMD	#VALUE!
TMHMM2.0	inside	1	82
TMHMM2.0	TMhelix	83	105	22
TMHMM2.0	outside	106	119
TMHMM2.0	TMhelix	120	142	22
TMHMM2.0	inside	143	153
TMHMM2.0	TMhelix	154	176	22
TMHMM2.0	outside	177	185
TMHMM2.0	TMhelix	186	205	19
TMHMM2.0	inside	206	217
TMHMM2.0	TMhelix	218	240	22
TMHMM2.0	outside	241	274
TMHMM2.0	TMhelix	275	294	19
TMHMM2.0	inside	295	313
TMHMM2.0	TMhelix	314	336	22
TMHMM2.0	outside	337	366
S. pombe wtf13
Length	388
Number of predicted TMHs	8
Exp number of AAs in TMHs	160.675
Exp number, first 60 AAs	0
Total prob of N-in	0.9538			Length of TMD	#VALUE!
TMHMM2.0	inside	1	82
TMHMM2.0	TMhelix	83	105	22
TMHMM2.0	outside	106	119
TMHMM2.0	TMhelix	120	142	22
TMHMM2.0	inside	143	176
TMHMM2.0	TMhelix	177	199	22
TMHMM2.0	outside	200	208
TMHMM2.0	TMhelix	209	228	19
TMHMM2.0	inside	229	240
TMHMM2.0	TMhelix	241	263	22
TMHMM2.0	outside	264	267
TMHMM2.0	TMhelix	268	290	22
TMHMM2.0	inside	291	296
TMHMM2.0	TMhelix	297	319	22
TMHMM2.0	outside	320	338
TMHMM2.0	TMhelix	339	361	22
TMHMM2.0	inside	362	388
S. pombe wtf19
Length	393
Number of predicted TMHs	8
Exp number of AAs in TMHs	159.108
Exp number, first 60 AAs	0
Total prob of N-in	0.97322			Length of TMD	#VALUE!
TMHMM2.0	inside	1	104
TMHMM2.0	TMhelix	105	124	19
TMHMM2.0	outside	125	138
TMHMM2.0	TMhelix	139	158	19
TMHMM2.0	inside	159	164
TMHMM2.0	TMhelix	165	187	22
TMHMM2.0	outside	188	201
TMHMM2.0	TMhelix	202	224	22
TMHMM2.0	inside	225	235
TMHMM2.0	TMhelix	236	253	17
TMHMM2.0	outside	254	262
TMHMM2.0	TMhelix	263	284	21
TMHMM2.0	inside	285	295
TMHMM2.0	TMhelix	296	315	19
TMHMM2.0	outside	316	329
TMHMM2.0	TMhelix	330	352	22
TMHMM2.0	inside	353	393
S. pombe wtf23
Length	368
Number of predicted TMHs	7
Exp number of AAs in TMHs	153.673
Exp number, first 60 AAs	0
Total prob of N-in	0.75			Length of TMD	#VALUE!
TMHMM2.0	inside	1	104
TMHMM2.0	TMhelix	105	124	19
TMHMM2.0	outside	125	138
TMHMM2.0	TMhelix	139	158	19
TMHMM2.0	inside	159	169
TMHMM2.0	TMhelix	170	192	22
TMHMM2.0	outside	193	201
TMHMM2.0	TMhelix	202	221	19
TMHMM2.0	inside	222	233
TMHMM2.0	TMhelix	234	256	22
TMHMM2.0	outside	257	265
TMHMM2.0	TMhelix	266	283	17
TMHMM2.0	inside	284	327
TMHMM2.0	TMhelix	328	350	22
TMHMM2.0	outside	351	368
S. octosporus wtf21
Length	243
Number of predicted TMHs	4
Exp number of AAs in TMHs	84.1944
Exp number, first 60 AAs	0
Total prob of N-in	0.81012			Length of TMD	#VALUE!
TMHMM2.0	inside	1	75
TMHMM2.0	TMhelix	76	98	22
TMHMM2.0	outside	99	107
TMHMM2.0	TMhelix	108	127	19
TMHMM2.0	inside	128	139
TMHMM2.0	TMhelix	140	162	22
TMHMM2.0	outside	163	176
TMHMM2.0	TMhelix	177	194	17
TMHMM2.0	inside	195	243
S. octosporus wtf25
Length	255
Number of predicted TMHs	4
Exp number of AAs in TMHs	91.0369
Exp number, first 60 AAs	0
Total prob of N-in	0.91464			Length of TMD	#VALUE!
TMHMM2.0	inside	1	71
TMHMM2.0	TMhelix	72	94	22
TMHMM2.0	outside	95	108
TMHMM2.0	TMhelix	109	131	22
TMHMM2.0	inside	132	143
TMHMM2.0	TMhelix	144	166	22
TMHMM2.0	outside	167	180
TMHMM2.0	TMhelix	181	203	22
TMHMM2.0	inside	204	255
S. octosporus wtf33
Length	280
Number of predicted TMHs	4
Exp number of AAs in TMHs	89.238				#VALUE!
Exp number, first 60 AAs	0
Total prob of N-in	0.83383			Length of TMD
TMHMM2.0	inside	1	75
TMHMM2.0	TMhelix	76	98	22
TMHMM2.0	outside	99	107
TMHMM2.0	TMhelix	108	130	22
TMHMM2.0	inside	131	161
TMHMM2.0	TMhelix	162	184	22
TMHMM2.0	outside	185	198
TMHMM2.0	TMhelix	199	216	17
TMHMM2.0	inside	217	280
S. octosporus wtf46
Length	253
Number of predicted TMHs	4
Exp number of AAs in TMHs	85.8234				#VALUE!
Exp number, first 60 AAs	0
Total prob of N-in	0.95131			Length of TMD
TMHMM2.0	inside	1	75
TMHMM2.0	TMhelix	76	98	22
TMHMM2.0	outside	99	107
TMHMM2.0	TMhelix	108	127	19
TMHMM2.0	inside	128	139
TMHMM2.0	TMhelix	140	162	22
TMHMM2.0	outside	163	176
TMHMM2.0	TMhelix	177	194	17
TMHMM2.0	inside	195	253
S. octosporus wtf60
Length	248
Number of predicted TMHs	4
Exp number of AAs in TMHs	86.7701				#VALUE!
Exp number, first 60 AAs	0
Total prob of N-in	0.9881			Length of TMD
TMHMM2.0	inside	1	75
TMHMM2.0	TMhelix	76	98	22
TMHMM2.0	outside	99	107
TMHMM2.0	TMhelix	108	130	22
TMHMM2.0	inside	131	136
TMHMM2.0	TMhelix	137	159	22
TMHMM2.0	outside	160	173
TMHMM2.0	TMhelix	174	191	17
TMHMM2.0	inside	192	248
S. octosporus wtf62
Length	266
Number of predicted TMHs	4
Exp number of AAs in TMHs	84.8515				#VALUE!
Exp number, first 60 AAs	0
Total prob of N-in	0.9589			Length of TMD
TMHMM2.0	inside	1	77
TMHMM2.0	TMhelix	78	100	22
TMHMM2.0	outside	101	109
TMHMM2.0	TMhelix	110	129	19
TMHMM2.0	inside	130	141
TMHMM2.0	TMhelix	142	164	22
TMHMM2.0	outside	165	178
TMHMM2.0	TMhelix	179	196	17
TMHMM2.0	inside	197	266
S. octosporus wtf68
Length	286
Number of predicted TMHs	4
Exp number of AAs in TMHs	91.1402				#VALUE!
Exp number, first 60 AAs	0
Total prob of N-in	0.70124			Length of TMD
TMHMM2.0	inside	1	75
TMHMM2.0	TMhelix	76	98	22
TMHMM2.0	outside	99	107
TMHMM2.0	TMhelix	108	130	22
TMHMM2.0	inside	131	150
TMHMM2.0	TMhelix	151	173	22
TMHMM2.0	outside	174	187
TMHMM2.0	TMhelix	188	205	17
TMHMM2.0	inside	206	286
S. osmophilus wtf41
Length	269
Number of predicted TMHs	4
Exp number of AAs in TMHs	86.7621				#VALUE!
Exp number, first 60 AAs	0
Total prob of N-in	0.8276			Length of TMD
TMHMM2.0	inside	1	76
TMHMM2.0	TMhelix	77	99	22
TMHMM2.0	outside	100	108
TMHMM2.0	TMhelix	109	128	19
TMHMM2.0	inside	129	144
TMHMM2.0	TMhelix	145	167	22
TMHMM2.0	outside	168	181
TMHMM2.0	TMhelix	182	199	17
TMHMM2.0	inside	200	269
S. osmophilus wtf19
Length	271
Number of predicted TMHs	4
Exp number of AAs in TMHs	89.8467				#VALUE!
Exp number, first 60 AAs	5e-05
Total prob of N-in	0.26962			Length of TMD
TMHMM2.0	inside	1	72
TMHMM2.0	TMhelix	73	95	22
TMHMM2.0	outside	96	104
TMHMM2.0	TMhelix	105	127	22
TMHMM2.0	inside	128	147
TMHMM2.0	TMhelix	148	170	22
TMHMM2.0	outside	171	184
TMHMM2.0	TMhelix	185	202	17
TMHMM2.0	inside	203	271
S. cryophilus wtf1
Length	228
Number of predicted TMHs	4
Exp number of AAs in TMHs	86.9604				#VALUE!
Exp number, first 60 AAs	0
Total prob of N-in	0.9827			Length of TMD
TMHMM2.0	inside	1	66
TMHMM2.0	TMhelix	67	89	22
TMHMM2.0	outside	90	98
TMHMM2.0	TMhelix	99	118	19
TMHMM2.0	inside	119	138
TMHMM2.0	TMhelix	139	161	22
TMHMM2.0	outside	162	165
TMHMM2.0	TMhelix	166	188	22
TMHMM2.0	inside	189	228
			Average size	20.731
References:
(1) Sonnhammer ELL, Von Heijne G, Krogh A. A hidden Markov model for predicting transmembrane helices in protein sequences [Internet]. AAAI Press; 1998. Available from: www.aaai.org
(2) Krogh A, Larsson B, Von Heijne G, Sonnhammer ELL. Predicting transmembrane protein topology with a hidden Markov model: Application to complete genomes. J Mol Biol. 2001 Jan 19;305(3):567–80.
