## Supplemental table 4 for "Functional constraints of *wtf* killer meiotic drivers"

### Sheet: Sheet1
	S4 Table: Yeast used in this study
		Strain	Genotype	Construction	Reference
	Strain Construction	BY4741	mat a his3Δ1 leu2Δ0 met15Δ0? ura3Δ0		[1]
		SLJ769	mat a bar1- ura3-1;his3-11,15;leu2-3,112;trp1-1	From Sue Jaspersen lab
		SZY1637, 1639, 5807	mat a bar1- ura3-1; his3-11,15; leu2-3,112; trp1-1; PACT1-LexA-ER-haB42::HIS3	SLJ769 + pSZB537 (cut with StuI); Independently constructed isolates of SZY1637	[2]; SZY5807 was constructed in this study
		RHY3171	mat alpha cln3Δ::pGAL1^WHI5::hphMX, hoΔ::natMX::tTa{Off}tet07^mEosNB-(G4s)3-FTH1, can1Δ::STE2^SpHIS5, lyp1Δ, leu2Δ0, met17Δ0, ura3Δ0, his3Δ1		[3]
		SZY6594	mat? hoΔ::natMX::tTa{Off}tet07^mEos-CYC1TNB-(G4s)3-FTH1, leu2Δ0, met17Δ0, ura3Δ0, his3Δ1	Progeny of RHY3171 and BY4741	This study
	Figure 2	SZY1821	SZY1637 + [EV::TRP1], [EV::URA3]	SZY1637 + pRS316 + pRS314	[2]
		SZY5552	SZY1637 + [pGal-S. kambucha wtf4-poison-mEos-CYC1T::URA3], [EV::TRP1]	SZY16377+ pSZB1476 + pRS314	This study
		SZY5356	SZY1637 + [pGal-S. cryophilus wtf1-poison-mEos-CYC1T::URA3], [EV::TRP1]	SZY1637 + pSZB1575 + pRS314	This study
		SZY5364	SZY1637 + [pGal-S. osmophilus wtf41-poison-mEos-CYC1T::URA3], [EV::TRP1]	SZY1637 + pSZB1581 + pRS314	This study
		SZY5360	SZY1637 + [pGal-S. osmophilus wtf19-poison-mEos-CYC1T::URA3], [EV::TRP1]	SZY1637 + pSZB1579 + pRS314	This study
		SZY5366	SZY1637 + [pGal-S. octosporus wtf61-poison-mEos-CYC1T::URA3], [EV::TRP1]	SZY1637 + pSZB1583 + pRS314	This study
		SZY5362	SZY1637 + [pGal-S. octosporus wtf25-poison-mEos-CYC1T::URA3], [EV::TRP1]	SZY1637 + pSZB1585 + pRS314	This study
		SZY5854	SZY1637 + [pGal-monomer-mEos-CYC1T::URA3], [EV::TRP1]	SZY1637 + pRS314 + pSZB1514	This study
	S2 Figure	SZY7036	SZY1637 + [EV::LEU2], [EV::URA3]	SZY1637 + pRS315 + pRS314	This study
		SZY5952	SZY1637 + [pGal-S. kambucha wtf4-poison-mEos-CYC1T::URA3], [EV::LEU2]	SZY1637 + pSZB1476 + pRS315	This study
		SZY5411	SZY1637 + [pGal-S. kambucha wtf4-TMD1Δ-poison-mEos-CYC1T::URA3], [EV::LEU2]	SZY1637 + pSZB1561 + pRS315	This study
		SZY5415	SZY1637 + [pGal-S. kambucha wtf4-TMD2Δ-poison-mEos-CYC1T::URA3], [EV::LEU2]	SZY1637 + pSZB1562 + pRS315	This study
		SZY5419	SZY1637 + [pGal-S. kambucha wtf4-TMD6Δ-poison-mEos-CYC1T::URA3], [EV::LEU2]	SZY1637 + pSZB1563 + pRS315	This study
		SZY5346	SZY1637 + [pGal-S. kambucha wtf4-ex2Δ-poison-mEos-CYC1T::URA3], [EV::LEU2]	SZY1637 + pSZB1556 + pRS315	This study
		SZY5263	SZY1637 + [pGal-S. kambucha wtf4-ex3Δ-poison-mEos-CYC1T::URA3], [EV::LEU2]	SZY1637 + pSZB1557 + pRS315	This study
		SZY5348	SZY1637 + [pGal-S. kambucha wtf4-ex4Δ-poison-mEos-CYC1T::URA3], [EV::LEU2]	SZY1637 + pSZB1558 + pRS315	This study
		SZY5266	SZY1637 + [pGal-S. kambucha wtf4-ex5Δ-poison-mEos-CYC1T::URA3], [EV::LEU2]	SZY1637 + pSZB1559 + pRS315	This study
		SZY5423	SZY1637 + [pGal-S. kambucha wtf4-consΔ-poison-mEos-CYC1T::URA3], [EV::LEU2]	SZY1637 + pSZB1617 + pRS315	This study
	S3 Figure	SZY1821	SZY1637 + [EV::TRP1], [EV::URA3]	SZY5807 + pRS316 + pRS314	This study
		SZY5552	SZY1637 + [pGal-S. kambucha wtf4-poison-mEos-CYC1T::URA3], [EV::TRP1]	SZY5807+ pSZB1476 + pRS314	This study
		SZY5554	SZY1637 + [pGal-S. kambucha wtf4-Δ10-poison-mEos-CYC1T::URA3], [EV::TRP1]	SZY1637 + pSZB1505 + pRS314	This study
		SZY5556	SZY1637 + [pGal-S. kambucha wtf4-Δ20-poison-mEos-CYC1T::URA3], [EV::TRP1]	SZY1637 + pSZB1507 + pRS314	This study
		SZY7097	SZY1637 + [pGal-S. kambucha wtf4-ex6Δ-poison-mEos-CYC1T::URA3], [EV::TRP1]	SZY1639 + pSZB1560 + pRS314	This study
		SZY5356	SZY1637 + [pGal-S. cryophilus wtf1-poison-mEos-CYC1T::URA3], [EV::TRP1]	SZY1637 + pSZB1575 + pRS314	This study
		SZY5362	SZY1637 + [pGal-S. octosporus wtf25-poison-mEos-CYC1T::URA3], [EV::TRP1]	SZY1637 + pSZB1585 + pRS314	This study
		SZY5364	SZY1637 + [pGal-S. osmophilus wtf41-poison-mEos-CYC1T::URA3], [EV::TRP1]	SZY1637 + pSZB1581 + pRS314	This study
		SZY7101	SZY1637 + [pGal-S. cryophilus wtf1-Δ10-poison-mEos-CYC1T::URA3], [EV::TRP1]	SZY1639 + pSZB1692 + pRS314	This study
		SZY7103	SZY1637 + [pGal-S. octosporus wtf25-Δ10-poison-mEos-CYC1T::URA3], [EV::TRP1]	SZY1639 + pSZB1694 + pRS314	This study
		SZY7105	SZY1637 + [pGal-S. osmophilus wtf41-Δ10-poison-mEos-CYC1T::URA3], [EV::TRP1]	SZY1639 + pSZB1696 + pRS314	This study
		SZY5854	SZY1637 + [pGal-monomer-mEos-CYC1T::URA3], [EV::TRP1]	SZY1637 + pRS314 + pSZB1514	This study
	Figure 3	SZY6598	SZY6594 + [EV::URA3]	SZY6594 + pRS316	This study
		SZY6600	SZY6594 + [monomer-mEos-CYC1T::URA3]	SZY6594 + pSZB1514	This study
		SZY6602	SZY6594 + [pGal-S. kambucha wtf4-poison-mEos-CYC1T::URA3]	SZY6594 + pSZB1476	This study
		SZY6654	SZY6594 + [pGal-S. cryophilus wtf1-poison-mEos-CYC1T::URA3]	SZY6594 + pSZB1575	This study
		SZY6660	SZY6594 + [pGal-S. osmophilus wtf41-poison-mEos-CYC1T::URA3]	SZY6594 + pSZB1581	This study
		SZY6662	SZY6594 + [pGal-S. octosporus wtf61-poison-mEos-CYC1T::URA3]	SZY6594 + pSZB1583	This study
		SZY6664	SZY6594 + [pGal-S. octosporus wtf25-poison-mEos-CYC1T::URA3]	SZY6594 + pSZB1585	This study
	Figure 4	SZY7046	SZY1639 + [EV::TRP1], [EV::URA3]	SZY1639 + pRS316 + pRS314	This study
		SZY7048	SZY1639 + [pGal-S. kambucha wtf4-poison-mEos-CYC1T::URA3], [EV::TRP1]	SZY1639+ pSZB1476 + pRS314	This study
		SZY7050	SZY1639 + [EV::URA3], [pGal-S. kambucha wtf4-antidote-mCherry-ADH1T::TRP1]	SZY1639 + pRS316 + pSZB1774	This study
		SZY7052	SZY1639 + [pGal-S. kambucha wtf4-poison-mEos-CYC1T::URA3], [pGal-S. kambucha wtf4-antidote-mCherry-ADH1T::TRP1]	SZY1639 + pSZB1476 + pSZB1774	This study
		SZY6757	SZY1639 + [pGal-S. kambucha NT*-wtf4-poison-poison-mEos-CYC1T::URA3], [EV::TRP1]	SZY1639 + pSZB1900 + pRS314	This study
		SZY6759	SZY1639 + [pGal-S. kambucha NT*-wtf4-poison-poison-mEos-CYC1T::URA3], [pGal-S. kambucha wtf4-antidote-mCherry-ADH1T::TRP1]	SZY1639 + pSZB1900 + pSZB1774	This study
		SZY7131	SZY1639 + [pGal-monomer-mEos-CYC1T::URA3], [EV::TRP1]	SZY1639 + pRS314 + pSZB1514	This study
	S4 Figure	SZY7046	SZY1639 + [EV::TRP1], [EV::URA3]	SZY1639 + pRS316 + pRS314	This study
		SZY7054	SZY1639 + [pGal-S. octosporus wtf25-poison-mEos-CYC1T::URA3], [EV::TRP1]	SZY1639 + pSZB1585 + pRS314	This study
		SZY7074	SZY1639 + [pGal-S. octosporus wtf25-antidote-mCherry-ADH1T::TRP1], [EV::URA3]	SZY1639 + pRS316 + pSZB1746	This study
		SZY7076	SZY1639 + [pGal-S. octosporus wtf25-antidote-mCherry-ADH1T::TRP1], [pGal-S. octosporus wtf25-poison-mEos-CYC1T::URA3]	SZY1639 + pSZB1585 + pSZB1746	This study
		SZY6902	SZY1639 + [pGal-S. octosporus NT*-wtf25-poison-poison-mEos-CYC1T::URA3], [EV::TRP1]	SZY1639 + pSZB1927 + pRS314	This study
		SZY6904	SZY1639 + [pGal-S.octosporus NT*-wtf25-poison-poison-mEos-CYC1T::URA3], [pGal-S. octosporus wtf25 antidote-mCherry-ADH1T::TRP1]	SZY1639 + pSZB1927 + pSZB1746	This study
	S5 Figure	SZY7046	SZY1639 + [EV::TRP1], [EV::URA3]	SZY1639 + pRS316 + pRS314	This study
		SZY7048	SZY1639 + [pGal-S. kambucha wtf4-poison-mEos-CYC1T::URA3], [EV::TRP1]	SZY1639+ pSZB1476 + pRS314	This study
		SZY7001	SZY1639 + [pGal-S. kambucha MBP-wtf4-poison-poison-mEos-CYC1T::URA3], [EV::TRP1]	SZY1639 + pSZB1949+ pRS314	This study
		SZY7054	SZY1639 + [pGal-S. octosporus wtf25-poison-mEos-CYC1T::URA3], [EV::TRP1]	SZY1639 + pSZB1585 + pRS314	This study
		SZY7005	SZY1639 + [pGal-S.octosporus MBP-wtf25-poison-poison-mEos-CYC1T::URA3], [EV::TRP1]	SZY1639 + pSZB1950 + pRS314	This study
	S7 Figure	SZY1821	SZY1637 + [EV::TRP1], [EV::URA3]	SZY1637 + pRS316 + pRS314	This study
		SZY7113	SZY1637 + [pGal-S. kambucha wtf4-antidote-mEos-CYC1T::URA3], [EV::TRP1]	SZY1637 + pRS314 + pSZB1477	This study
		SZY5862	SZY1637 + [EV::URA3], [pGal-S. kambucha wtf4-poison-mCherry-ADH1T::TRP1]	SZY1637 + pSZB1381 + pRS316	This study
		SZY7115	SZY1637 + [pGal-S. kambucha wtf4-antidote-mEos-CYC1T::URA3], [pGal-S. kambucha wtf4-poison-mCherry-ADH1T::TRP1]	SZY1637 + pSZB1477 + pSZB1381	This study
		SZY5324	SZY1637 + [pGal-S. kambucha wtf4-poison-ex1-int-mEos-CYC1T::URA3], [EV::TRP1]	SZY1637 + pSZB1555 + p459	This study
		SZY5326	SZY1637 + [pGal-S. kambucha wtf4-poison-ex1-int-mEos-CYC1T::URA3], [pGal-S. kambucha wtf4-poison-mCherry-ADH1T::TRP1]	SZY1637 + pSZB1555 + p1381	This study
		SZY5914	SZY1637 + [pGal-S. kambucha wtf4-poison-ex1-mEos-CYC1T::URA3], [EV::TRP1]	SZY1637+ pSZB1616 + pRS314	This study
		SZY5916	SZY1637 + [pGal-S. kambucha wtf4-poison-ex1-mEos-CYC1T::URA3], [pGal-S. kambucha wtf4-poison-mCherry-ADH1T::TRP1]	SZY1637+ pSZB1616 + pSZB1381	This study
		SZY7121	SZY1637 + [pGal-S. kambucha wtf4 exon 1-mEos-CYC1T::URA3], [EV::TRP1]	SZY1637 + pSZB1552 + pRS314	This study
		SZY7123	SZY1637 + [pGal-S. kambucha wtf4 exon 1-mEos-CYC1T::URA3], [pGal-S. kambucha wtf4-poison-mCherry-ADH1T::TRP1]	SZY1637 + pSZB1552 + pSZB1381	This study
		SZY5565	SZY1637 + [EV::URA3], [pGal-S. kambucha wtf4-antidote-mEos-CYC1T::TRP1]	SZY1637+ pSZB1655 + pRS316	This study
		SZY5854	SZY1637 + [pGal-monomer-mEos-CYC1T::URA3], [EV::TRP1]	SZY1637 + SZB459 + SZB1514	This study
		SZY5567	SZY1637 + [pGal-S. kambucha wtf4-poison-mEos-CYC1T::URA3], [pGal-S. kambucha wtf4-antidote-mEos-CYC1T::TRP1]	SZY1637+ pSZB1476 + pSZB1655	This study
	Figure 5	SZY5974	SZY5807 + [EV::TRP1], [EV::URA3]	SZY5807 + pRS316 + pRS314	This study
		SZY6276	SZY5807 + [pGal-S. octosporus wtf61-poison-mCherry-ADH1T::TRP1], [EV::URA3]	SZY5807 + pSZB1707 + pRS316	This study
		SZY6278	SZY5807 + [pGal-S. kambucha wtf4-poison-mCherry-ADH1T::TRP1], [EV::URA3]	SZY5807 + pSZB1381 + pRS316	This study
		SZY6280	SZY5807 + [pGal-S. kambucha wtf4-poison-GBP-mCherry-ADH1T::TRP1], [EV::URA3]	SZY5807 + pSZB1748 + pRS316	This study
		SZY6282	SZY5807 + [pGal-S. octosporus wtf61-antidote-GFP-ADH1T::URA3], [EV::TRP1]	SZY5807 + pSZB1708 + pRS314	This study
		SZY6284	SZY5807 + [pGal-S. octosporus wtf61-antidote-GFP-ADH1T::URA3], [pGal-S. octosporus wtf61-poison-mCherry-ADH1T::TRP1]	SZY5807 + pSZB1708 + pSZB1707	This study
		SZY6286	SZY5807 + [pGal-S. octosporus wtf61-antidote-GFP-ADH1T::URA3], [pGal-S. kambucha wtf4-poison-mCherry-ADH1T::TRP1]	SZY5807 + pSZB1708 + pSZB1381	This study
		SZY6288	SZY5807 + [pGal-S. octosporus wtf61-antidote-GFP-ADH1T::URA3], [pGal-S. kambucha wtf4-poison-GBP-mCherry-ADH1T::TRP1]	SZY5807 + pSZB1708 + pSZB1748	This study
		SZY6298	SZY5807 + [pGal-S. kambucha wtf4-antidote-mEos-CYC1T::URA3], [EV::TRP1]	SZY5807 + pSZB1477 + pRS314	This study
		SZY6300	SZY5807 + [pGal-S. kambucha wtf4-antidote-mEos-CYC1T::URA3], [pGal-S. kambucha wtf4-poison-mCherry-ADH1T::TRP1]	SZY5807 + pSZB1477 + pSZB1381	This study
		SZY6302	SZY5807 + [pGal-S. kambucha wtf4-antidote-mEos-CYC1T::URA3], [pGal-S. kambucha wtf4-poison-GBP-mCherry-ADH1T::TRP1]	SZY5807 + pSZB1477 + pSZB1748	This study
		SZY6705	SZY5807 + [pGal-S. kambucha wtf4-antidote-GFP-ADH1T::URA3], [EV::TRP1]	SZY5807 + pSZB1874 + pRS314	This study
		SZY6707	SZY5807 + [pGal-S. kambucha wtf4-antidote-GFP-ADH1T::URA3], [pGal-S. kambucha wtf4-poison-mCherry-ADH1T::TRP1]	SZY5807 + pSZB1874 + pSZB1381	This study
		SZY6709	SZY5807 + [pGal-S. kambucha wtf4-antidote-GFP-ADH1T::URA3], [pGal-S. kambucha wtf4-poison-GBP-mCherry-ADH1T::TRP1]	SZY5807 + pSZB1874 + pSZB1748	This study
		SZY6796	SZY1639 + [pGal-S. octosporus wtf61-antidote-GFP-ADH1T::URA3], [pGal-S. kambucha wtf4-poison-GBP-mCherry-ADH1T::TRP1], [plexA-RNQ1-mCardinal-CYC1T::LEU2]	SZY1639 + pSZB1748 + pSZB1708 + pSZB941	This study
	S8 Figure	SZY5974	SZY5807 + [EV::TRP1], [EV::URA3]	SZY5807 + pRS316 + pRS314	This study
		SZY6665	SZY5807 + [pGal-S. octosporus wtf25-poison-mCherry-ADH1T::TRP1], [EV::URA3]	SZY5807 + pRS316 + pSZB1807	This study
		SZY6667	SZY5807 + [pGal-S. cryophilus wtf1-poison-mCherry-ADH1T::TRP1], [EV::URA3]	SZY5807 + pRS316 + pSZB1870	This study
		SZY6669	SZY5807 + [pGal-S. octosporus wtf25-poison-GBP-mCherry-ADH1T::TRP1], [EV::URA3]	SZY5807 + pRS316 + pSZB1868	This study
		SZY6671	SZY5807 + [EV::TRP1], [pGal-S. cryophilus wtf1-antidote-GFP-CYC1T::URA3]	SZY5807 + pSZB1871 + pRS314	This study
		SZY6673	SZY5807 + [EV::TRP1], [pGal-S. octosporus wtf25-antidote-GFP-CYC1T::URA3]	SZY5807 + pSZB1869 + pRS314	This study
		SZY6675	SZY5807 + [EV::TRP1], [pGal-S. octosporus wtf25-antidote-mEos-CYC1T::URA3]	SZY5807 + pSZB1806 + pRS314	This study
		SZY6677	SZY5807 + [pGal-S. cryophilus wtf1-poison-mCherry-ADH1T::TRP1], [pGal-S. cryophilus wtf1-antidote-GFP-CYC1T::URA3]	SZY5807 + pSZB1871+ pSZB1870	This study
		SZY6679	SZY5807 + [pGal-S. octosporus wtf25-poison-mCherry-ADH1T::TRP1], [pGal-S. cryophilus wtf1-antidote-GFP-CYC1T::URA3]	SZY5807 + pSZB1871 + pSZB1807	This study
		SZY6681	SZY5807 + [pGal-S. octosporus wtf25-poison-GBP-mCherry-ADH1T::TRP1], [pGal-S. cryophilus wtf1-antidote-GFP-CYC1T::URA3]	SZY5807 + pSZB1871 + pSZB1868	This study
		SZY6683	SZY5807 + [pGal-S. octosporus wtf25-poison-mCherry-ADH1T::TRP1], [pGal-S. octosporus wtf25-antidote-GFP-CYC1T::URA3]	SZY5807 + pSZB1869 + pSZB1807	This study
		SZY6685	SZY5807 + [pGal-S. octosporus wtf25-poison-GBP-mCherry-ADH1T::TRP1], [pGal-S. octosporus wtf25-antidote-GFP-CYC1T::URA3]	SZY5807 + pSZB1869 + pSZB1868	This study
		SZY6687	SZY5807 + [pGal-S. octosporus wtf25-poison-mCherry-ADH1T::TRP1], [pGal-S. octosporus wtf25-antidote-mEos-CYC1T::URA3]	SZY5807 + pSZB1806 + pSZB1807	This study
		SZY6689	SZY5807 + [pGal-S. octosporus wtf25-poison-GBP-mCherry-ADH1T::TRP1], [pGal-S. octosporus wtf25-antidote-mEos-CYC1T::URA3]	SZY5807 + pSZB1806 + pSZB1868	This study
	S9 Figure	SZY1821	SZY1637 + [EV::TRP1], [EV::URA3]	SZY1637 + pRS316 + pRS314	This study
		SZY7125	SZY1637 + [pGal-S. kambucha wtf4-poison-mEos-CYC1T::URA3], [EV::TRP1]	SZY1637+ pSZB1476 + pRS314	This study
		SZY7127	SZY1637 + [EV::URA3], [pGal-S. kambucha wtf4-antidote-mCherry-ADH1T::TRP1]	SZY1637 + pRS316 + pSZB1774	This study
		SZY7129	SZY1637 + [pGal-S. kambucha wtf4-poison-mEos-CYC1T::URA3], [pGal-S. kambucha wtf4-antidote-mCherry-ADH1T::TRP1]	SZY1637 + pSZB1476 + pSZB1774	This study
		SZY5444	SZY1637 + [EV::URA3], [pGal-S. kambucha wtf4-Δ10-antidote-mCherry-ADH1T::TRP1]	SZY1637 + p460 + pSZB1550	This study
		SZY5556	SZY1637 + [pGal-S. kambucha wtf4-Δ20-poison-mEos-CYC1T::URA3], [EV::TRP1]	SZY1637 + pSZB1507 + pRS314	This study
		SZY5558	SZY1637 + [EV::URA3], [pGal-S. kambucha wtf4-Δ20-antidote-mCherry-ADH1T::TRP1]	SZY1637 + pSZB1567 + pRS316	This study
		SZY5564	SZY1637 + [pGal-S. kambucha wtf4-Δ20-poison-mEos-CYC1T::URA3], [pGal-S. kambucha wtf4-Δ20-antidote-mCherry-ADH1T::TRP1]	SZY1637 + pSZB1507 + pSZB1567	This study
		SZY7099	SZY1637 + [pGal-S. kambucha wtf4-ex6Δ-antidote-mCherry-ADH1T::TRP1], [EV::URA3]	SZY1637 + pRS316 + pSZB1899	This study
		SZY5446	SZY1637 + [pGal-S. kambucha wtf4-poison-mEos-CYC1T::URA3], [pGal-S. kambucha wtf4-Δ10-antidote-mCherry-ADH1T::TRP1]	SZY1637 + pSZB1476 + pSZB1550	This study
		SZY5560	SZY1637 + [pGal-S. kambucha wtf4poison-mEos-CYC1T::URA3], [pGal-S. kambucha wtf4-Δ20-antidote-mCherry-ADH1T::TRP1]	SZY1637 + pSZB1476 + pSZB1567	This study
		SZY5449	SZY1637 + [pGal-S. kambucha wtf4-Δ20-poison-mEos-CYC1T::URA3], [pGal-S. kambucha wtf4-Δ10-antidote-mCherry-ADH1T::TRP1]	SZY1637 + pSZB1508 + pSZB1550	This study
		SZY7247	SZY1637 + [pGal-S. kambucha wtf4-Δ20-poison-mEos-CYC1T::URA3], [pGal-S. kambucha wtf4-antidote-mCherry-ADH1T::TRP1]	SZY1637 + pSZB1507 + pSZB1774	This study
		SZY7251	SZY1637 + [pGal-S. kambucha wtf4-ex6Δ-antidote-mCherry-ADH1T::TRP1], [pGal-S. kambucha wtf4-poison-mEos-CYC1T::URA3]	SZY1637 + pSZB1476 + pSZB1899	This study
		SZY7249	SZY1637 + [pGal-S. kambucha wtf4-ex6Δ-antidote-mCherry-ADH1T::TRP1], [pGal-S. kambucha wtf4-Δ20-poison-mEos-CYC1T::URA3]	SZY1637 + pSZB1508 + pSZB1899	This study
	S10 Figure	SZY1821	SZY1637 + [EV::TRP1], [EV::URA3]	SZY1637 + pRS316 + pRS314	This study
		SZY5356	SZY1637 + [pGal-S. cryophilus wtf1-poison-mEos-CYC1T::URA3], [EV::TRP1]	SZY1637 + pSZB1575 + pRS314,	This study
		SZY5502	SZY1637 + [EV::URA3], [pGal-S. cryophilus wtf1-antidote-mEos-CYC1T::TRP1]	SZY1637 + pSZB1612+ pRS316	This study
		SZY5495	SZY1637 + [pGal-S. cryophilus wtf1-poison-mEos-CYC1T::URA3], [pGal-S. cryophilus wtf1-antidote-mEos-CYC1T::TRP1]	SZY1637 + pSZB1612+ pSZB1575	This study
		SZY7101	SZY1637 + [pGal-S. cryophilus wtf1-Δ10-poison-mEos-CYC1T::URA3], [EV::TRP1]	SZY1637 + pSZB1692 + pRS314	This study
		SZY7107	SZY1637 + [pGal-S. cryophilus wtf1-Δ10-poison-mEos-CYC1T::URA3], [pGal-S. cryophilus wtf1-antidote-mEos-CYC1T::TRP1]	SZY1637 + pSZB1692 + pSZB1612	This study
		SZY5362	SZY1637 + [pGal-S. octosporus wtf25-poison-mEos-CYC1T::URA3], [EV::TRP1]	SZY1637 + pSZB1585 + pRS314	This study
		SZY5499	SZY1637 + [EV::URA3], [pGal-S. octosporus wtf25-antidote-mEos-CYC1T::TRP1]	SZY1637 + pRS316 + pSZB1598	This study
		SZY5494	SZY1637 + [pGal-S. octosporus wtf25-poison-mEos-CYC1T::URA3], [pGal-S. octosporus wtf25-antidote-mEos-CYC1T::TRP1]	SZY1637 + pSZB1585 + pSZB1598	This study
		SZY7103	SZY1637 + [pGal-S. octosporus wtf25-Δ10-poison-mEos-CYC1T::URA3], [EV::TRP1]	SZY1637 + pSZB1694 + pRS314	This study
		SZY7109	SZY1637 + [pGal-S. octosporus wtf25-Δ10-poison-mEos-CYC1T::URA3], [pGal-S. octosporus wtf25-antidote-mEos-CYC1T::TRP1]	SZY1637 + pSZB1694 + pSZB1598	This study
		SZY5364	SZY1637 + [pGal-S. osmophilus wtf41-poison-mEos-CYC1T::URA3], [EV::TRP1]	SZY1637 + pSZB1581 + pRS314,	This study
		SZY5512	SZY1637 + [EV::URA3], [pGal-S. osmophilus wtf41-antidote-mEos-CYC1T::TRP1]	SZY1637 + pSZB1607+ pRS316,	This study
		SZY5518	SZY1637 + [pGal-S. osmophilus wtf41-poison-mEos-CYC1T::URA3], [pGal-S. osmophilus wtf41-antidote-mEos-CYC1T::TRP1]	SZY1637 + pSZB1607+ pSZB1581,	This study
		SZY7105	SZY1637 + [pGal-S. osmophilus wtf41-Δ10-poison-mEos-CYC1T::URA3], [EV::TRP1]	SZY1637 + pSZB1696 + pRS314	This study
		SZY7111	SZY1637 + [pGal-S. osmophilus wtf41-Δ10-poison-mEos-CYC1T::URA3], [pGal-S. osmophilus wtf41-antidote-mEos-CYC1T::TRP1]	SZY1637 + pSZB1696 + pSZB1607	This study
	Figure 6	SZY5974	SZY5807 + [EV::TRP1], [EV::URA3]	SZY5807+ pRS316 + pRS314	This study
		SZY6067	SZY5807 + [pGal-S. kambucha wtf4-poison-mEos-CYC1T::URA3], [EV::TRP1]	SZY5807 + pSZB1476 + pRS314	This study
		SZY6069	SZY5807 + [EV::URA3], [pGal-S. kambucha wtf4-antidote-mCherry-ADH1T::TRP1]	SZY5807 + pRS316 + pSZB1774	This study
		SZY6072	SZY5807 + [pGal-S. kambucha wtf4-poison-mEos-CYC1T::URA3], [pGal-S. kambucha wtf4-antidote-mCherry-ADH1T::TRP1]	SZY5807 + pSZB1476 + pSZB1774	This study
		SZY6015	SZY5807 + [EV::TRP1], [pGal-S. kambucha wtf4-rep2Δsc-poison-mEos-CYC1T::URA3]	SZY5807 + pSZB1742 + pRS314	This study
		SZY6017	SZY5807 + [pGal-S. kambucha wtf4-rep2Δsc-antidote-mCherry-ADH1T::TRP1], [EV::URA3]	SZY5807 + pRS316 + pSZB1740	This study
		SZY6019	SZY5807 + [pGal-S. kambucha wtf4-rep2Δsc-antidote-mCherry-ADH1T::TRP1], [pGal-S. kambucha wtf4-rep2Δsc-poison-mEos-CYC1T::URA3]	SZY5807 + pSZB1742 + pSZB1740	This study
		SZY6021	SZY5807 + [EV::TRP1], [pGal-S. kambucha wtf4-rep2ΔA-poison-mEos-CYC1T::URA3]	SZY5807 + pSZB1743 + pRS314	This study
		SZY6023	SZY5807 + [pGal-S. kambucha wtf4-rep2ΔA-antidote-mCherry-ADH1T::TRP1], [EV::URA3]	SZY5807 + pRS316 + pSZB1741	This study
		SZY6025	SZY5807 + [pGal-S. kambucha wtf4-rep2ΔA-antidote-mCherry-ADH1T::TRP1], [pGal-S. kambucha wtf4-rep2ΔA-poison-mEos-CYC1T::URA3]	SZY5807 + pSZB1743 + pSZB1741	This study
	S11 Figure	SZY5974	SZY5807 + [EV::TRP1], [EV::URA3]	SZY5807 + pRS316 + pRS314	This study
		SZY6067	SZY5807 + [pGal-S. kambucha wtf4-poison-mEos-CYC1T::URA3], [EV::TRP1]	SZY5807 + pSZB1476 + pRS314	This study
		SZY6069	SZY5807 + [EV::URA3], [pGal-S. kambucha wtf4-antidote-mCherry-ADH1T::TRP1]	SZY5807 + pRS316 + pSZB1774	This study
		SZY6072	SZY5807 + [pGal-S. kambucha wtf4-poison-mEos-CYC1T::URA3], [pGal-S. kambucha wtf4-antidote-mCherry-ADH1T::TRP1]	SZY5807 + pSZB1476 + pSZB1774	This study
		SZY5996	SZY5807 + [EV::TRP1], [pGal-S. kambucha wtf4-rep1Δ-poison-mEos-CYC1T::URA3]	SZY5807 + pSZB1565 + pRS314	This study
		SZY5998	SZY5807 + [pGal-S. kambucha wtf4-rep1Δ-antidote-mCherry-ADH1T::TRP1], [EV::URA3]	SZY5807 + pRS316 + pSZB1736	This study
		SZY6000	SZY5807 + [pGal-S. kambucha wtf4-rep1Δ-antidote-mCherry-ADH1T::TRP1], [pGal-S. kambucha wtf4-rep1Δ-poison-mEos-CYC1T::URA3]	SZY5807 + pSZB1565 + pSZB1736	This study
		SZY6002	SZY5807 + [EV::TRP1], [pGal-S. kambucha wtf4-rep2Δ-poison-mEos-CYC1T::URA3]	SZY5807 + pSZB1566 + pRS314	This study
		SZY6004	SZY5807 + [pGal-S. kambucha wtf4-rep2Δ-antidote-mCherry-ADH1T::TRP1], [EV::URA3]	SZY5807 + pRS316 + pSZB1737	This study
		SZY6006	SZY5807 + [pGal-S. kambucha wtf4-rep2Δ-antidote-mCherry-ADH1T::TRP1], [pGal-S. kambucha wtf4-rep2Δ-poison-mEos-CYC1T::URA3]	SZY5807 + pSZB1566 + pSZB1737	This study
		SZY6008	SZY5807 + [EV::TRP1], [pGal-S. kambucha wtf4-rep1-2Δ-poison-mEos-CYC1T::URA3]	SZY5807 + pSZB1670 + pRS314	This study
		SZY6010	SZY5807 + [pGal-S. kambucha wtf4-rep1-2Δ-antidote-mCherry-ADH1T::TRP1], [EV::URA3]	SZY5807 + pRS316 + pSZB1738	This study
		SZY6012	SZY5807 + [pGal-S. kambucha wtf4-rep1-2Δ-antidote-mCherry-ADH1T::TRP1], [pGal-S. kambucha wtf4-rep1-2Δ-poison-mEos-CYC1T::URA3]	SZY5807 + pSZB1670 + pSZB1738	This study
	S12 Figure	SZY7046	SZY1639 + [EV::TRP1], [EV::URA3]	SZY1639 + pRS316 + pRS314	This study
		SZY7048	SZY1639 + [pGal-S. kambucha wtf4-poison-mEos-CYC1T::URA3], [EV::TRP1]	SZY1639 + pSZB1476 + pRS314	This study
		SZY7050	SZY1639 + [EV::URA3], [pGal-S. kambucha wtf4-antidote-mCherry-ADH1T::TRP1]	SZY1639 + pRS316 + pSZB1774	This study
		SZY7052	SZY1639 + [pGal-S. kambucha wtf4-poison-mEos-CYC1T::URA3], [pGal-S. kambucha wtf4-antidote-mCherry-ADH1T::TRP1]	SZY1639 + pSZB1476 + pSZB1774	This study
		SZY7217	SZY1639 + [EV::TRP1], [pGal-S. kambucha wtf4-rep1Δ-poison-mEos-CYC1T::URA3]	SZY1639 + pSZB1565 + pRS314	This study
		SZY7219	SZY1639 + [pGal-S. kambucha wtf4-rep1Δ-antidote-mCherry-ADH1T::TRP1], [EV::URA3]	SZY1639 + pRS316 + pSZB1736	This study
		SZY7221	SZY1639 + [pGal-S. kambucha wtf4-rep1Δ-antidote-mCherry-ADH1T::TRP1], [pGal-S. kambucha wtf4-rep1Δ-poison-mEos-CYC1T::URA3]	SZY1639 + pSZB1565 + pSZB1736	This study
		SZY7223	SZY1639 + [EV::TRP1], [pGal-S. kambucha wtf4-rep2Δ-poison-mEos-CYC1T::URA3]	SZY1639 + pSZB1566 + pRS314	This study
		SZY7225	SZY1639 + [pGal-S. kambucha wtf4-rep2Δ-antidote-mCherry-ADH1T::TRP1], [EV::URA3]	SZY1639 + pRS316 + pSZB1737	This study
		SZY7227	SZY1639 + [pGal-S. kambucha wtf4-rep2Δ-antidote-mCherry-ADH1T::TRP1], [pGal-S. kambucha wtf4-rep2Δ-poison-mEos-CYC1T::URA3]	SZY1639 + pSZB1566 + pSZB1737	This study
		SZY7229	SZY1639 + [EV::TRP1], [pGal-S. kambucha wtf4-rep1-2Δ-poison-mEos-CYC1T::URA3]	SZY1639 + pSZB1670 + pRS314	This study
		SZY7231	SZY1639 + [pGal-S. kambucha wtf4-rep1-2Δ-antidote-mCherry-ADH1T::TRP1], [EV::URA3]	SZY1639 + pRS316 + pSZB1738	This study
		SZY7233	SZY1639 + [pGal-S. kambucha wtf4-rep1-2Δ-antidote-mCherry-ADH1T::TRP1], [pGal-S. kambucha wtf4-rep1-2Δ-poison-mEos-CYC1T::URA3]	SZY1639 + pSZB1670 + pSZB1738	This study
		SZY7235	SZY1639 + [EV::TRP1], [pGal-S. kambucha wtf4-rep2Δsc-poison-mEos-CYC1T::URA3]	SZY1639 + pSZB1742 + pRS314	This study
		SZY7237	SZY1639 + [pGal-S. kambucha wtf4-rep2Δsc-antidote-mCherry-ADH1T::TRP1], [EV::URA3]	SZY1639 + pRS316 + pSZB1740	This study
		SZY7239	SZY1639 + [pGal-S. kambucha wtf4-rep2Δsc-antidote-mCherry-ADH1T::TRP1], [pGal-S. kambucha wtf4-rep2Δsc-poison-mEos-CYC1T::URA3]	SZY1639 + pSZB1742 + pSZB1740	This study
		SZY7241	SZY1639 + [EV::TRP1], [pGal-S. kambucha wtf4-rep2ΔA-poison-mEos-CYC1T::URA3]	SZY1639 + pSZB1743 + pRS314	This study
		SZY7243	SZY1639 + [pGal-S. kambucha wtf4-rep2ΔA-antidote-mCherry-ADH1T::TRP1], [EV::URA3]	SZY1639 + pRS316 + pSZB1741	This study
		SZY7245	SZY1639 + [pGal-S. kambucha wtf4-rep2ΔA-antidote-mCherry-ADH1T::TRP1], [pGal-S. kambucha wtf4-rep2ΔA-poison-mEos-CYC1T::URA3]	SZY1639 + pSZB1743 + pSZB1741	This study
		SZY6906	SZY1639 + [pGal-S. kambucha wtf4-1 poison-mEos-CYC1T::URA3], [pGal-S. kambucha wtf4-antidote-mCherry-ADH1T::TRP1]	SZY1639 + pSZB1565 + pSZB1774	This study
		SZY6908	SZY1639 + [pGal-S. kambucha wtf4-poison-mEos-CYC1T::URA3], [pGal-S. kambucha wtf4-1 antidote-mCherry-ADH1T::TRP1]	SZY1639 + pSZB1476 + pSZB1736	This study
		SZY6910	SZY1639 + [pGal-S. kambucha wtf4-2 poison-mEos-CYC1T::URA3], [pGal-S. kambucha wtf4-antidote-mCherry-ADH1T::TRP1]	SZY1639 + pSZB1566 + pSZB1774	This study
		SZY6912	SZY1639 + [pGal-S. kambucha wtf4-poison-mEos-CYC1T::URA3], [pGal-S. kambucha wtf4-2 antidote-mCherry-ADH1T::TRP1]	SZY1639 + pSZB1476 + pSZB1737	This study
		SZY6914	SZY1639 + [pGal-S. kambucha wtf4-rep1-2Δ-poison-mEos-CYC1T::URA3], [pGal-S. kambucha wtf4-antidote-mCherry-ADH1T::TRP1]	SZY1639 + pSZB1670 + pSZB1774	This study
		SZY6916	SZY1639 + [pGal-S. kambucha wtf4-poison-mEos-CYC1T::URA3], [pGal-S. kambucha wtf4-rep1-2Δ-antidote-mCherry-ADH1T::TRP1]	SZY1639 + pSZB1476 + pSZB1738	This study
		SZY6918	SZY1639 + [pGal-S. kambucha wtf4-rep1Δ-poison-mEos-CYC1T::URA3], [pGal-S. kambucha wtf4-rep1-2Δ-antidote-mCherry-ADH1T::TRP1]	SZY1639 + pSZB1565 + pSZB1738	This study
		SZY6920	SZY1639 + [pGal-S. kambucha wtf4 -3-poison-mEos-CYC1T::URA3], [pGal-S. kambucha wtf4-rep1Δ-antidote-mCherry-ADH1T::TRP1]	SZY1639 + pSZB1670 + pSZB1736	This study
		SZY6922	SZY1639 + [pGal-S. kambucha wtf4-rep2Δ-poison-mEos-CYC1T::URA3], [pGal-S. kambucha wtf4-rep1-2Δ-antidote-mCherry-ADH1T::TRP1]	SZY1639 + pSZB1566 + pSZB1738	This study
		SZY6924	SZY1639 + [pGal-S. kambucha wtf4-rep1-2Δ-poison-mEos-CYC1T::URA3], [pGal-S. kambucha wtf4-rep2Δ-antidote-mCherry-ADH1T::TRP1]	SZY1639 + pSZB1670 + pSZB1737	This study
		SZY6761	SZY1639 + [pGal-S. kambucha wtf4-poison-mEos-CYC1T::URA3], [pGal-S. kambucha wtf4-4 antidote-mCherry-ADH1T::TRP1]	SZY1639 + pSZB1476 + pSZB1740	This study
		SZY6763	SZY1639 + [pGal-S. kambucha wtf4-rep2Δsc-poison-mEos-CYC1T::URA3], [pGal-S. kambucha wtf4-antidote-mCherry-ADH1T::TRP1]	SZY1639 + pSZB1742 + pSZB1774	This study
		SZY6765	SZY1639 + [pGal-S. kambucha wtf4-poison-mEos-CYC1T::URA3], [pGal-S. kambucha wtf4-rep2ΔA-antidote-mCherry-ADH1T::TRP1]	SZY1639 + pSZB1476 + pSZB1741	This study
		SZY6767	SZY1639 + [pGal-S. kambucha wtf4-rep2ΔA-poison-mEos-CYC1T::URA3], [pGal-S. kambucha wtf4-antidote-mCherry-ADH1T::TRP1]	SZY1639 + pSZB1743 + pSZB1774	This study
	S13 Figure	SZY5974	SZY5807 + [EV::TRP1], [EV::URA3]	SZY5807 + pRS316 + pRS314	This study
		SZY6665	SZY5807 + [pGal-S.octosporus wtf25-rep-Sk-poison-mCherry::TRP1], [EV::URA3]	SZY5807 + pSZB1807 + pRS316	This study
		SZY6675	SZY5807 + [EV::TRP1], [pGal-S.octosporus wtf25-rep-Sk-antidote-mEos::URA3]	SZY5807 + pSZB314 + pSZB1806	This study
		SZY6687	SZY5807 + [pGal-S.octosporus wtf25-rep-Sk-poison-mCherry::TRP1], [pGal-S.octosporus wtf25-rep-Sk-antidote-mEos::URA3]	SZY5807 + pSZB1807 + pSZB1806	This study
		SZY6691	SZY5807 + [EV::TRP1], [pGal-S.octosporus wtf25-rep-Sk-antidote-mEos::URA3]	SZY5807 + pSZB1731 + pRS314	This study
		SZY6693	SZY5807 + [pGal-S.octosporus wtf25-rep-Sk-poison-mCherry::TRP1], [EV::URA3]	SZY5807 + pSZB316 + pSZB1732	This study
		SZY6695	SZY5807 + [pGal-S.octosporus wtf25-rep-Sk-poison-mCherry::TRP1], [pGal-S.octosporus wtf25-rep-Sk-antidote-mEos::URA3]	SZY5807 + pSZB1731 + pSZB1732	This study
		SZY6697	SZY5807 + [pGal-S.octosporus wtf25-poison-mCherry::TRP1], [pGal-S.octosporus wtf25-rep-Sk-antidote-mEos::URA3]	SZY5807 + pSZB1807 + pSZB1732	This study
		SZY6699	SZY5807 + [pGal-S.octosporus wtf25-rep-Sk-poison-mCherry::TRP1], [pGal-S.octosporus wtf25-antidote-mEos::URA3]	SZY5807 + pSZB1731 + pSZB1806	This study
	S14 Figure	SZY5974	SZY5807 + [EV::TRP1], [EV::URA3]	SZY5807 + pRS316 + pRS314	This study
		SZY6551	SZY5807 + [pGal-S. octosporus wtf25-poison-mEos-CYC1T::URA3], [EV::TRP1]	SZY5807 + pSZB1585 + pRS314	This study
		SZY6553	SZY5807 + [pGal-S. octosporus wtf25-antidote-mCherry-ADH1T::TRP1], [EV::URA3]	SZY5807 + pRS316 + pSZB1746	This study
		SZY6555	SZY5807 + [pGal-S. octosporus wtf25-antidote-mCherry-ADH1T::TRP1], [pGal-S. octosporus wtf25-poison-mEos-CYC1T::URA3]	SZY5807 + pSZB1585 + pSZB1746	This study
		SZY6557	SZY5807 + [pGal-S. octosporus wtf25-rep-Sk-poison-mEos-CYC1T::URA3], [EV::TRP1]	SZY5807 + pSZB1687 + pRS314	This study
		SZY6559	SZY5807 + [pGal-S. octosporus wtf25-repΔ-antidote-mCherry-ADH1T::TRP1], [EV::URA3]	SZY5807 + pRS316 + pSZB1739	This study
		SZY6561	SZY5807 + [pGal-S. octosporus wtf25-repΔ-antidote-mCherry-ADH1T::TRP1], [pGal-S. octosporus wtf25-repΔ-poison-mEos-CYC1T::URA3]	SZY5807 + pSZB1687 + pSZB1739	This study
		SZY6122	SZY5807 + [pGal-S. octosporus wtf25-antidote-mCherry-ADH1T::TRP1], [pGal-S. octosporus wtf25-repΔ-poison-mEos-CYC1T::URA3]	SZY5807 + pSZB1687 + pSZB1746	This study
		SZY6124	SZY5807 + [pGal-S. octosporus wtf25-repΔ-antidote-mCherry-ADH1T::TRP1], [pGal-S. octosporus wtf25-poison-mEos-CYC1T::URA3]	SZY5807 + pSZB1585 + pSZB1739	This study
	References
	1. Winston, F., Dollard, C., & Ricupero‐Hovasse, S. L. (1995). Construction of mat a set of convenient Saccharomyces cerevisiae strains that are isogenic to S288C. Yeast, 11(1), 53–55. https://doi.org/10.1002/YEA.320110107
	2. Nuckolls NL, Mok AC, Lange JJ, Yi K, Kandola TS, Hunn AM, et al. The wtf4 meiotic driver utilizes controlled protein aggregation to generate selective cell death. Elife 2020; 9:1–35. https://doi.org/10.7554/eLife.55694.
	3. Kimbrough H, Jensen J, Weber C, Miller T, Maddera LE, Babu V, et al. A tool to dissect heterotypic determinants of homotypic protein phase behavior. bioRxiv 2025; https://doi.org/10.1101/2025.01.01.631016.
