## Supplemental table 5 for "Functional constraints of *wtf* killer meiotic drivers"

### Sheet: Sheet1
	S5 Table: Plasmids used in this study
		Strain	Plasmid Description	Allele description	Reference
	Construction	pDK20	pGal in a URA3-integrating vector		[1]
		pRS314	budding yeast ARS CEN plasmid::TRP1		[2]
		pRS315	budding yeast ARS CEN plasmid ::LEU2		[2]
		pRS316	budding yeast ARS CEN plasmid::URA3		[2]
		pSZB1526	pGal-MCS-mCherry-ADH1T::URA3		This study
		pSZB1528	pGal-MCS-GFP-ADH1T::URA3		This study
		pSZB1537	pGal-MCS-mCherry-ADH1T::TRP1		This study
		pSZB1540	pGal-MCS-GFP-ADH1T::URA3		This study
		V08	pGal-linker-mEos-cyc1T; 2µM plasmid		[3]
		pSZB1460	pGal-linker-mEos-cyc1T::URA3		This study
		pSZB942	pLexA-RNQ1-mCardinal::LEU2		[4]
		pFA6a-mCherry-kanMX6	mcheryy-ADH1T::pTef-KanMX6-TefT		[5]
		RHX0935	pGal-monomer mEos-cyc1T::URA3; 2µM plasmid		[3]
		pSZB1514	pGal-monomer-mEos-CYC1T::URA3		This study
	S. kambucha wtf4	RHX1389	pGal-wtf4-poison-mEos-cyc1T::URA3; 2µM plasmid		[4]
		pSZB464	pGal-S. kambucha wtf4-poison-GFP-ADH1T::URA3		[4]
		pSZB708	pLexA-S. kambucha wtf4-antidote-mcherry-CYC1T::TRP1		[4]
		pSZB1005	pGal-S. kambucha wtf4-antidote-mCherry-CYC1T::LEU2		[4]
		pSZB1120	pGal-S. kambucha wtf4-antidote-mEos-cyc1T::URA3; 2µM plasmid		[4]
		pSZB1699	pGal-S. kambucha wtf4-antidote-mCherry-CYC1T::URA3		This study
		pSZB1774	pGal-S. kambucha wtf4-antidote-mCherry-CYC1T::TRP1		This study
		pSZB1453	pGal-S. kambucha wtf4-antidote-mEos-CYC1T::URA3; antidote start site mutated		This study
		pSZB1455	pGal-S. kambucha wtf4-poison-mEos-CYC1T::URA3; poison start site mutated		This study
		pSZB1476	pGal-S. kambucha wtf4-poison-mEos-CYC1T::URA3		This study
		pSZB1477	pGal-S. kambucha wtf4 antidote-mEos-CYC1T::URA3		This study
		pSZB1655	pGal-S. kambucha wtf4 antidote-mEos-CYC1T::TRP1		This study
		pSZB1374	pGal-S. kambucha wtf4-poison-mCherry-CYC1T::URA3		This study
		pSZB1381	pGal-S. kambucha wtf4-poison-mCherry-CYC1T::TRP1		This study
		pSZB1402	pGal-S. kambucha wtf4-Δ10-poison-mEos-CYC1T::URA3; 2µM plasmid	S. kambucha wtf4-poison with last (C-terminal) 30bp truncated	This study
		pSZB1505, 1506	pGal-S. kambucha wtf4-Δ10-poison-meos-CYC1T::URA3		This study
		pSZB1444	pGal-S. kambucha wtf4-Δ20-poison-meos-CYC1T::URA3; 2µM plasmid	S. kambucha wtf4-poison with last (C-terminal) 60bp truncated	This study
		pSZB1507, 1508	pGal-S. kambucha wtf4-Δ20-poison-meos-CYC1T::URA3		This study
		pSZB1416	pGal-S. kambucha wtf4-Δ10-antidote-mCherry-CYC1T::URA3	S. kambucha wtf4-antidote with last (C-terminal) 30bp truncated	This study
		pSZB1550	pGal-S. kambucha wtf4-Δ10-antidote-mCherry-ADH1T::TRP1		This study
		pSZB1567	pGal-S. kambucha wtf4-Δ20-antidote-mCherry-ADH1T::TRP1	S. kambucha wtf4-antidote with last (C-terminal) 60bp truncated	This study
		pSZB1552	pGal-S. kambucha wtf4 exon1-mEos-CYC1T::URA3	S. kambucha wtf4 exon 1	This study
		pSZB1616	pGal-S. kambucha wtf4-poison-ex1-int-poison-mEos-CYC1T::URA3	S. kambucha wtf4 exon 1 inserted after exon 3 in poison coding sequence	This study
		pSZB1555	pGal-S. kambucha wtf4-poison-ex1-poison-mEos-CYC1T::URA3	S. kambucha wtf4 exon 1 at C-terminus of wtf4-poison	This study
		pSZB1556	pGal-S. kambucha wtf4-ex2Δ-poison-mEos-CYC1T::URA3	S. kambucha wtf4-poison with exon 2 deleted	This study
		pSZB1557	pGal-S. kambucha wtf4-ex3Δ-poison-mEos-CYC1T::URA3	S. kambucha wtf4-poison with exon 3 deleted	This study
		pSZB1558	pGal-S. kambucha wtf4-ex4Δ-poison-mEos-CYC1T::URA3	S. kambucha wtf4-poison with exon 4 deleted	This study
		pSZB1559	pGal-S. kambucha wtf4-ex5Δ-poison-mEos-CYC1T::URA3	S. kambucha wtf4-poison with exon 5 deleted	This study
		pSZB1560	pGal-S. kambucha wtf4-ex6Δ-poison-mEos-CYC1T::URA3	S. kambucha wtf4-poison with exon 6 deleted	This study
		pSZB1899	pGal-S. kambucha wtf4-ex6Δ-antidote-mCherry-ADH1T::TRP1	S. kambucha wtf4-antidote with exon 6 deleted	This study
		pSZB1561	pGal-S. kambucha wtf4-TMD1Δ-poison-mEos-CYC1T::URA3	S. kambucha wtf4-poison with predicted transmembrane domain 1 deleted	This study
		pSZB1562	pGal-S. kambucha wtf4-TMD2Δ-poison-mEos-CYC1T::URA3	S. kambucha wtf4-poison with predicted transmembrane domain 2 deleted	This study
		pSZB1563	pGal-S. kambucha wtf4-TMD6Δ-poison-mEos-CYC1T::URA3	S. kambucha wtf4-poison with predicted transmembrane domain 6 deleted	This study
		pSZB1617	pGal-S. kambucha wtf4-consΔ-poison-mEos-CYC1T::URA3	S. kambucha wtf4-poison with exon 3 conserved region deleted	This study
		pSZB1565	pGal-S. kambucha wtf4-rep1Δ-poison-mEos-CYC1T::URA3	S. kambucha wtf4-poison with exon 3 repeats deleted	This study
		pSZB1736	pGal-S. kambucha wtf4-rep1Δ-antidote-mCherry-ADH1T::TRP1	S. kambucha wtf4-antidote with exon 3 repeats deleted	This study
		pSZB1566	pGal-S. kambucha wtf4-rep2Δ-poison-mEos-CYC1T::URA3	S. kambucha wtf4-poison with exon 6 repeats deleted	This study
		pSZB1737	pGal-S. kambucha wtf4-rep2Δ-antidote-mCherry-ADH1T::TRP1	S. kambucha wtf4-antidote with exon 6 repeats deleted	This study
		pSZB1670	pGal-S. kambucha wtf4-rep1-2Δ-poison-mEos-CYC1T::URA3	S. kambucha wtf4-poison with exon 3 and 6 repeats deleted	This study
		pSZB1738	pGal-S. kambucha wtf4-rep1-2Δ-antidote-mCherry-ADH1T::TRP1	S. kambucha wtf4-antidote with exon 3 and 6 repeats deleted	This study
		pSZB1742	pGal-S. kambucha wtf4-rep2Δsc-poison-mEos-CYC1T::URA3	S. kambucha wtf4-poison with exon 6 repeats randomly scrambled	This study
		pSZB1740	pGal-S. kambucha wtf4-rep2Δsc-antidote-mCherry-ADH1T::TRP1	S. kambucha wtf4-antidote with exon 6 repeats randomly scrambled	This study
		pSZB1743	pGal-S. kambucha wtf4-rep2ΔA-poison-mEos-CYC1T::URA3	S. kambucha wtf4-poison with exon 6 repeats replaced by alanine	This study
		pSZB1741	pGal-S. kambucha wtf4-rep2ΔA-antidote-mCherry-ADH1T::TRP1	S. kambucha wtf4-antidote with exon 6 repeats replaced by alanine	This study
		pSZB1748	pGal-S. kambucha wtf4-poison-GBP-mCherry-ADH1T::TRP1		This study
		pSZB1874	pGal-S. kambucha wtf4-antidote-GFP-CYC1T::URA3		This study
		pSZB1900	pGal-S. kambucha NT*-wtf4-poison-mEos-CYC1T::URA3	FIsp1 NT* [D40KK K65D] fused to the N-term of S. kambucha wtf4-poison	This study
		pSZB1949	pGal-S. kambucha MBP-wtf4-poison-mEos-CYC1T::URA3	E. coli MBP fused to S. kambucha wtf4-poison	This study
	S. cryophilus wtf1	pSZB1122	pLexA-S. cryophilus wtf1-poison-CYC1T::URA3		[6]
		pSZB1544	pGal-S. cryophilus wtf1-poison-mEos-CYC1T::URA3; 2µM plasmid		This study
		pSZB1575	pGal-pGal-S. cryophilus wtf1-poison-mEos-CYC1T::URA3		This study
		pSZB1192	pLexA-S. cryophilus wtf1-antidote-CYC1T::TRP1		[6]
		pSZB1605	pGal-S. cryophilus wtf1-antidote-mEos-CYC1T::URA3; 2µM plasmid		This study
		pSZB1870	pGal-S. cryophilus wtf1 poison-mCherry-ADH1T::TRP1		This study
		pSZB1871	pGal-S. cryophilus wtf1 antidote-GFP-CYC1T::URA3		This study
		pSZB1612	pGal-S. cryophilus wtf1-antidote-mEos-CYC1T::TRP1		This study
		pSZB1673	pGal-S. cryophilus wtf1-1 poison-meos-mEos-CYC1T::URA3; 2µM plasmid	S. cryophilus wtf1-poison with last (C-terminal) 30bp truncated	This study
		pSZB1692	pGal-S. cryophilus wtf1-Δ10-poison-meos::URA3		This study
	S. osmophilus wtf19	pSZB1324	pLexA-S. osmophilus wtf19-poison-CYC1T::URA3		[6]
		pSZB1546	pGal-S. osmophilus wtf19-poison-mEos-CYC1T::URA3; 2µM plasmid		This study
		pSZB1579	pGal-S. osmophilus wtf19-poison-mEos-CYC1T::URA3		This study
	S. osmophilus wtf41	pSZB1327	pLexA-S. osmophilus wtf41-poison-CYC1T::URA3		[6]
		pSZB1533	pGal-S. osmophilus wtf41-poison-mEos-CYC1T::URA3; 2µM plasmid		This study
		pSZB1581	pGal-S. osmophilus wtf41-poison-mEos-CYC1T::URA3		This study
		pSZB1325	pLexA-S. osmophilus wtf41-antidote-CYC1T::TRP1		[6]
		pSZB1599	pGal-S. osmophilus wtf41-antidote-mEos-CYC1T::URA3; 2µM plasmid		This study
		pSZB1607	pGal-S. osmophilus wtf41-antidote-mEos-CYC1T::TRP1		This study
		pSZB1676	pGal-S. osmophilus wtf41-poison-mEos-CYC1T::URA3; 2µM plasmid	S. osmophilus wtf41-poison with last (C-terminal) 30bp truncated	This study
		pSZB1696	pGal-S. osmophilus wtf41-Δ10-poison-meos-CYC1T::URA3		This study
	S. octosporus wtf25	pSZB1353	pLexA-S. octosporus wtf25-poison-GFP-CYC1T::URA3		[6]
		pSZB1548	pGal-S. octosporus wtf25-poison-mEos-CYC1T::URA3; 2µM plasmid		This study
		pSZB1585	pGal-S. octosporus wtf25-poison-mEos-CYC1T::URA3		This study
		pSZB1347	pLexA-S. octosporus wtf25-antidote-mCherry-CYC1T::TRP1		[6]
		pSZB1593	pGal-S. octosporus wtf25-antidote-mEos-CYC1T::URA3; 2µM plasmid		This study
		pSZB1598	pGal-S. octosporus wtf25-antidote-mEos-CYC1T::TRP1		This study
		pSZB1807	pGal-S. octosporus wtf25-poison-mCherry-ADH1T::TRP1		This study
		pSZB1746	pGal-S. octosporus wtf25-antidote-mCherry-ADH1T::TRP1		This study
		pSZB1806	pGal-S. octosporus wtf25-antidote-mEos-CYC1T::URA3		This study
		pSZB1687	pGal-S. octosporus wtf25-repΔ-poison-mEos-CYC1T::URA3	S. octosporus wtf25-poison with exon 4 repeats deleted	This study
		pSZB1739	pGal-S. octosporus wtf25-repΔ-antidote-mCherry-ADH1T::TRP1	S. octosporus wtf25-antidote with exon 4 repeats deleted	This study
		pSZB1732	pGal-S.octosporus wtf25-rep-Sk-poison-mCherry-ADH1T::TRP1	S. octosporus wtf25-poison with exon 4 repeats replaced by S. kambucha wtf4 exon 6 repeats	This study
		pSZB1731	pGal-S.octosporus wtf25-rep-Sk-antidote-mEos-CYC1T::URA3	S. octosporus wtf25-antidote with exon 4 repeats replaced by S. kambucha wtf4 exon 6 repeats	This study
		pSZB1868	pGal-S. octosporus wtf25 poison-GBP-mCherry-ADH1T::TRP1		This study
		pSZB1869	pGal-S. octosporus wtf25 antidote-GFP-CYC1T::URA3		This study
		pSZB1927	pGal-S. octosporus NT*-wtf25-poison-mEos-CYC1T::URA3	FIsp1 NT* [D40KK K65D] fused to the N-term of S. octosporus wtf25-poison	This study
		pSZB1950	pGal-S. octosporus MBP-wtf25-poison-mEos-CYC1T::URA3	E. coli MBP fused to S. octosporus wtf25-poison	This study
		pSZB1675	pGal-S. octosporus wtf25-Δ10-poison-mEos-CYC1T::URA3; 2µM plasmid	S. octosporus wtf25-poison with last (C-terminal) 30bp deleted	This study
		pSZB1694	pGal-S. octosporus wtf25-Δ10-poison-meos-CYC1T::URA3		This study
	S. octosporus wtf61	pSZB1040	pLexA-S. octosporus wtf61-poison-CYC1T::URA3		[6]
		pSZB1569	pGal-S. octosporus wtf61-poison-mEos-CYC1T::URA3; 2µM plasmid		This study
		pSZB1583	pGal-S. octosporus wtf61-poison-mEos-CYC1T::URA3		This study
		pSZB1706	pGal-S. octosporus wtf61-poison-mCherry-ADH1T::TRP1		This study
		pSZB1095	S. octosporus-wtf61-antidote-CYC1T::URA3		[6]
		pSZB1645	pGal-S. octosporus wtf61-antidote-mEos-CYC1T::URA3; 2µM plasmid		This study
		pSZB1647	pGal-S. octosporus wtf61-antidote-mEos-CYC1T::TRP1		This study
		pSZB1708	pGal-S. octosporus wtf61-antidote-GFP-CYC1T::URA3		This study
	References:
	1. DasGupta SK, Jain S, Kaushal D, Tyagi AK. Expression systems for study of mycobacterial gene regulation and development of recombinant BCG vaccines. Biochem Biophys Res Commun. 1998 May 29;246(3):797-804. doi: 10.1006/bbrc.1998.8724. PMID: 9618292.
	2. Sikorski, R. S., & Hieter, P. (1989). A system of shuttle vectors and yeast host strains designed for efficient manipulation of DNA in Saccharomyces cerevisiae. Genetics, 122(1), 19–27. https://doi.org/10.1093/GENETICS/122.1.19
	3. Khan T, Kandola TS, Wu J, Venkatesan S, Ketter E, Lange JJ, et al. Quantifying Nucleation In Vivo Reveals the Physical Basis of Prion-like Phase Behavior. Mol Cell 2018; 71:155-168.e7. https://doi.org/10.1016/j.molcel.2018.06.016.
	4. Nuckolls NL, Mok AC, Lange JJ, Yi K, Kandola TS, Hunn AM, et al. The wtf4 meiotic driver utilizes controlled protein aggregation to generate selective cell death. Elife 2020; 9:1–35. https://doi.org/10.7554/eLife.55694.
	5. Snaith, H. A., Samejima, I., & Sawin, K. E. (2005). Multistep and multimode cortical anchoring of tea1p at cell tips in fission yeast. The EMBO Journal, 24(21), 3690. https://doi.org/10.1038/SJ.EMBOJ.7600838
	6. De Carvalho M, Jia GS, Nidamangala Srinivasa A, Billmyre RB, Xu YH, Lange JJ, et al. The wtf meiotic driver gene family has unexpectedly persisted for over 100 million years. Elife 2022;11. https://doi.org/10.7554/eLife.81149.
