## Supplemental table 6 for "Functional constraints of *wtf* killer meiotic drivers"

### Sheet: Sheet1
		S6 Table: Oligos used in this study
	Oligo name	Sequence	Reference
	964	AAATCTGGATCCGCAAATTAAAGCCTTCGAGCGTCCCAAAACC	[1]
	1402	AAATCTCTCGAGATGAAGAATAAAGATTATCCCTTGAGGTCG	[2]
	2170	AAATAGGATCCCAAATTAAAGCCTTCGAGCG	[3]
	2625	AAATCTCTCGAGATGCTTTCAGAAATTTGGAAATATATTAAAACT	[2]
	3138	TATCCTCCTCGCCCTTGCTCACCATCCCACCGCCTCCACCGGGAATGTCATTATT	This study
	3139	AATAATGACATTCCCGGTGGAGGCGGTGGGATGGTGAGCAAGGGCGAGGAGGATA	This study
	3183	GGCTACGGTCTCCGTCTATGCTTTCAGAAATTTGGAAATATATTAAAACT	This study
	3186	GGCTACGGTCTCGCGCCGGGAATGTCATTATTATCGTTGGC	This study
	3282	GGCTACGGTCTCGCGCCAAACGCTCTCCCTATATTCCC	This study
	3361	GGCTACGGTCTCTGTCTATGGCTGATGGATCCGCTC	This study
	3362	GGCTACGGTCTCACGCCAACTTCAGCGCTTTGCTCAG	This study
	3743	AAAAAATATAGAGCTCCCCTAGCGGATCTGCCGGTAGAG	This study
	3744	GCAATATAGACTAGTATGTCTAAAGGTGAAGAATTATTCACTGG	This study
	3745	GCAATATAGACTAGTATGGTGAGCAAGGGCGAGGAG	This study
	3829	AAATAGGATCCAAACGCTCTCCCTATATTCCC	This study
	3832	GGCTACGGTCTCCGTCTATGAAAAACAAATACACTCCTATTTC	This study
	3834	GGCTACGGTCTCTCGCCAACTTCAGCGCTTTGCTC	This study
	3835	GGCTACGGTCTCTGTCTATGGCTGATGGATCCGCTC	This study
	3836	GGCTACGGTCTCAGTCTATGAAGAATAATTACACTCCAGTTTCAG	This study
	3837	GGCTACGGTCTCTCGCCAACTTCAGCGCTTTGCCC	This study
	3838	GGCTACGGTCTCGGTCTATGGCTGATGGATCTGCTC	This study
	3839	GGCTACGGTCTCGGTCTATGAAGAATAAATACAGTCCTGTTTC	This study
	3840	GGCTACGGTCTCGCGCCAACTTCAGCCCTTTGCTC	This study
	3841	GGCTACGGTCTCTGTCTATGGCTGATGGATCCGCTC	This study
	3842	GGCTACGGTCTCCGTCTATGAAAAACAAGTACTCCC	This study
	3843	GGCTACGGTCTCGCGCCAACATTAGCCCTTTGCTC	This study
	3844	GGCTACGGTCTCAGTCTATGGCTCCTGAAACAGAAG	This study
	4173	GGCTACGGTCTCAGTCTATGGCTGATGGATCCGCTC	This study
	4174	GGCTACGGTCTCCCGCCAAGTTCGATTTCTTCGTTCTGAGATAC	This study
	4175	GGCTACGGTCTCGGTCTATGGCTGATGGATCCGCTC	This study
	4176	GGCTACGGTCTCTCGCCAAGTTCCATTTCTTCGTTCTGAGG	This study
	4177	GGCTACGGTCTCTGTCTATGGCTCCTGAAACAGAAG	This study
	4178	GGCTACGGTCTCGCGCCAAGTTCGATCTCTTCGTTAC	This study
	4192	CTCGAGATGAAGAATAATTACACTCCAGTTTCAG	This study
	4193	CTCGAGATGGCTGATGGATCTGCTC	This study
	4194	GGATCCACCACCACCACCACCACCAACTTCAGCGCTTTGCCC	This study
	References
	1. Nuckolls NL, Núñez MAB, Eickbush MT, Young JM, Lange JJ, Yu JS, et al. wtf genes are prolific dual poison-antidote meiotic drivers. Elife 2017;6. https://doi.org/10.7554/ELIFE.26033.
	2. Nuckolls NL, Mok AC, Lange JJ, Yi K, Kandola TS, Hunn AM, et al. The wtf4 meiotic driver utilizes controlled protein aggregation to generate selective cell death. Elife 2020; 9:1–35. https://doi.org/10.7554/eLife.55694.
	3. De Carvalho M, Jia GS, Nidamangala Srinivasa A, Billmyre RB, Xu YH, Lange JJ, et al. The wtf meiotic driver gene family has unexpectedly persisted for over 100 million years. Elife 2022;11. https://doi.org/10.7554/eLife.81149.
